# Root phenolics as potential drivers of preformed defenses and reduced disease susceptibility in a paradigm bread wheat mixture

**DOI:** 10.64898/2026.01.13.699261

**Authors:** Laura Mathieu, Amandine Chloup, Soline Marty, Justin Savajols, Christine Paysant-Le Roux, Alexandra Launay-Avon, Marie-Laure Martin, Jean Chrisologue Totozafy, François Perreau, Adam Rochepeau, Claudia Rouveyrol, Pierre Pétriacq, Jean-Benoît Morel, Louis Valentin Méteignier, Elsa Ballini

**Affiliations:** PHIM Plant Health Institute, Univ Montpellier, INRAE, CIRAD, Institut Agro, IRD, Montpellier, France; Institute of Plant Sciences Paris-Saclay (IPS2), Université Paris-Saclay, CNRS, INRAE, Université Evry, Gif sur Yvette, France; Université de Paris, Institute of Plant Sciences Paris-Saclay (IPS2), 91190, Gif sur Yvette, France; Université Paris-Saclay, AgroParisTech, INRAE, UMR MIA Paris-Saclay, 91120, Palaiseau, France; Université Paris-Saclay, INRAE, AgroParisTech, Institut Jean-Pierre Bourgin for Plant Sciences (IJPB), Versailles, France; Bordeaux Metabolome, MetaboHUB, PHENOME-EMPHASIS, Villenave d’Ornon, France; Univ Bordeaux, INRAE, UMR1332 Biologie du Fruit et Pathologie, 33882 Villenave d’Ornon, France; PHIM Plant Health Institute, Univ Montpellier, CIRAD, Institut Agro, INRAE, IRD, Montpellier, France

**Keywords:** Metabolomics, multi-omics, plant-plant interactions, root exudates, Septoria tritici blotch, transcriptomics, wheat

## Abstract

Plant-plant interactions modulate foliar disease susceptibility in intraspecific mixtures. However, the molecular events including signals and responses underlying the reduction in disease susceptibility remain largely unexplored. Here, we developed an experimental system that can abolish root-mediated interactions between plants in a model of bread wheat varietal mixture. We then performed transcriptomic and metabolomic analyses to uncover the molecular responses linked to decreased susceptibility to Septoria tritici blotch in plant-plant interactions. Our analysis revealed that disrupting root chemical interactions impaired the reduction in susceptibility to Septoria and identified phenolic compounds as potential key mediators. The plant-plant interactions under study triggered significant molecular changes in specialized metabolism, biotic interactions, transporters, and responses to resources. Disrupting root interactions canceled both the macroscopic and molecular responses, thus providing a strong link between them. These insights provide a deeper understanding of the molecular basis of plant-plant interactions and the processes involved in reducing disease susceptibility in intraspecific mixtures.

**Significance statement:** Neighboring plants mediate resistance to leaf fungal pathogens by releasing root-derived molecules. These interactions trigger multi-omic reprogramming of defenses in both leaves and roots. Enhanced resistance in varietal mixtures is associated with the early activation of defense pathways.

Graphical abstract
