## Supplementary material for "Root phenolics as potential drivers of preformed defenses and reduced disease susceptibility in a paradigm bread wheat mixture": Table S1

### Sheet: Legend
Table S1. Detailed list of detected metabolites in soil.
For each metabolite, the table provides the name, superclass, class and subclass, along with the pathways it is involved in, its KEGG ID, and RefMetaDB ID. Metabolites identified within the interaction clusters are indicated.

### Sheet: Table S1
	Classification				Function		21 dag - 0 dpi
Metabolite	Superclass	Class	Subclass	RefMetaDB	Pathway	KEGG entry	Soil
4-COUMARATE	Phenylpropanoids and polyketides	Cinnamic acids and derivatives	Hydroxycinnamic acids and derivatives	Mid022320	map00130 Ubiquinone and other terpenoid-quinone biosynthesis map00350 Tyrosine metabolism map00940 Phenylpropanoid biosynthesis map00950 Isoquinoline alkaloid biosynthesis map01061 Biosynthesis of phenylpropanoids map01100 Metabolic pathways map01110 Biosynthesis of secondary metabolites map01220 Degradation of aromatic compounds	C00811	Cluster S2
4-hydroxy-3-methylbenzoic acid	Benzenoids	Benzene and substituted derivatives	Benzoic acids and derivatives	Mid013537	map00623 Toluene degradation map01120 Microbial metabolism in diverse environments	C21167	Cluster S2
4-HYDROXYBENZOATE	Benzenoids	Benzene and substituted derivatives	Benzoic acids and derivatives	Mid005680	map00130 Ubiquinone and other terpenoid-quinone biosynthesis map00362 Benzoate degradation map00363 Bisphenol degradation map00623 Toluene degradation map00627 Aminobenzoate degradation map00790 Folate biosynthesis map01061 Biosynthesis of phenylpropanoids map01100 Metabolic pathways map01110 Biosynthesis of secondary metabolites map01120 Microbial metabolism in diverse environments map01220 Degr…	C00156
ADENOSINE	Nucleosides, nucleotides, and analogues	Purine nucleosides	NA	Mid000272	map00230 Purine metabolism map01100 Metabolic pathways map01232 Nucleotide metabolism map02010 ABC transporters map04022 cGMP-PKG signaling pathway map04024 cAMP signaling pathway map04071 Sphingolipid signaling pathway map04080 Neuroactive ligand-receptor interaction map04270 Vascular smooth muscle contraction map04923 Regulation of lipolysis in adipocytes map04924 Renin secretion map05012 Parki…	C00212
Aesculin	Phenylpropanoids and polyketides	Coumarins and derivatives	Coumarin glycosides	Mid002146		C09264	Cluster S2
Apigenin	Phenylpropanoids and polyketides	Flavonoids	Flavones	Mid000644	map00941 Flavonoid biosynthesis map00943 Isoflavonoid biosynthesis map00944 Flavone and flavonol biosynthesis map00946 Degradation of flavonoids map01061 Biosynthesis of phenylpropanoids map01100 Metabolic pathways map01110 Biosynthesis of secondary metabolites	C01477
CITRATE	Organic acids and derivatives	Carboxylic acids and derivatives	Tricarboxylic acids and derivatives	Mid016804	map00020 Citrate cycle (TCA cycle) map00250 Alanine, aspartate and glutamate metabolism map00630 Glyoxylate and dicarboxylate metabolism map00720 Other carbon fixation pathways map01053 Biosynthesis of siderophore group nonribosomal peptides map01060 Biosynthesis of plant secondary metabolites map01061 Biosynthesis of phenylpropanoids map01062 Biosynthesis of terpenoids and steroids map01063 Bios…	C00158
DEOXYGUANOSINE	Nucleosides, nucleotides, and analogues	Purine nucleosides	Purine 2'-deoxyribonucleosides	Mid022646	map00230 Purine metabolism map01100 Metabolic pathways map01232 Nucleotide metabolism map02010 ABC transporters	C00330
Diosmin	Phenylpropanoids and polyketides	Flavonoids	Flavonoid glycosides	Mid001853		C10039
FUMARATE	Organic acids and derivatives	Carboxylic acids and derivatives	Dicarboxylic acids and derivatives	Mid003989	map00020 Citrate cycle (TCA cycle) map00190 Oxidative phosphorylation map00220 Arginine biosynthesis map00250 Alanine, aspartate and glutamate metabolism map00350 Tyrosine metabolism map00360 Phenylalanine metabolism map00620 Pyruvate metabolism map00643 Styrene degradation map00650 Butanoate metabolism map00720 Other carbon fixation pathways map00760 Nicotinate and nicotinamide metabolism map010…	C00122
GALACTARATE	Organic oxygen compounds	Organooxygen compounds	Carbohydrates and carbohydrate conjugates	Mid018959	map00053 Ascorbate and aldarate metabolism map01100 Metabolic pathways	C00879	Cluster S2
GALACTITOL	Organic oxygen compounds	Organooxygen compounds	Carbohydrates and carbohydrate conjugates	Mid010540	map00052 Galactose metabolism map01100 Metabolic pathways map02060 Phosphotransferase system (PTS)	C01697
Gallic acid	Benzenoids	Benzene and substituted derivatives	Benzoic acids and derivatives	Mid004052	map00627 Aminobenzoate degradation map00999 Biosynthesis of various plant secondary metabolites map01061 Biosynthesis of phenylpropanoids map01120 Microbial metabolism in diverse environments	C01424	Cluster S1
Gingerol	Benzenoids	Phenols	Methoxyphenols	Mid001245	map00945 Stilbenoid, diarylheptanoid and gingerol biosynthesis map01110 Biosynthesis of secondary metabolites	C10462
GUANOSINE	Nucleosides, nucleotides, and analogues	Purine nucleosides	NA	Mid000306	map00230 Purine metabolism map01100 Metabolic pathways map01232 Nucleotide metabolism map02010 ABC transporters	C00387
INOSINE	Nucleosides, nucleotides, and analogues	Purine nucleosides	NA	Mid007919	map00230 Purine metabolism map01100 Metabolic pathways map01232 Nucleotide metabolism map02010 ABC transporters	C00294
ISOCITRATE	Organic acids and derivatives	Carboxylic acids and derivatives	Tricarboxylic acids and derivatives	Mid018127	map00020 Citrate cycle (TCA cycle) map00630 Glyoxylate and dicarboxylate metabolism map00720 Other carbon fixation pathways map01060 Biosynthesis of plant secondary metabolites map01061 Biosynthesis of phenylpropanoids map01062 Biosynthesis of terpenoids and steroids map01063 Biosynthesis of alkaloids derived from shikimate pathway map01064 Biosynthesis of alkaloids derived from ornithine, lysine…	C00311	Cluster S1
ISOCITRATE.1	Organic acids and derivatives	Carboxylic acids and derivatives	Tricarboxylic acids and derivatives	Mid018127	map00020 Citrate cycle (TCA cycle) map00630 Glyoxylate and dicarboxylate metabolism map00720 Other carbon fixation pathways map01060 Biosynthesis of plant secondary metabolites map01061 Biosynthesis of phenylpropanoids map01062 Biosynthesis of terpenoids and steroids map01063 Biosynthesis of alkaloids derived from shikimate pathway map01064 Biosynthesis of alkaloids derived from ornithine, lysine…	C00311
ISOCITRATE.2	Organic acids and derivatives	Carboxylic acids and derivatives	Tricarboxylic acids and derivatives	Mid018127	map00020 Citrate cycle (TCA cycle) map00630 Glyoxylate and dicarboxylate metabolism map00720 Other carbon fixation pathways map01060 Biosynthesis of plant secondary metabolites map01061 Biosynthesis of phenylpropanoids map01062 Biosynthesis of terpenoids and steroids map01063 Biosynthesis of alkaloids derived from shikimate pathway map01064 Biosynthesis of alkaloids derived from ornithine, lysine…	C00311
Luteolin	Phenylpropanoids and polyketides	Flavonoids	Flavones	Mid000311	map00941 Flavonoid biosynthesis map00944 Flavone and flavonol biosynthesis map00946 Degradation of flavonoids map01100 Metabolic pathways map01110 Biosynthesis of secondary metabolites	C01514	Cluster S2
METHYGLUTARATE	Lipids and lipid-like molecules	Fatty acyls	Fatty acids and conjugates	Mid002665		C03761	Cluster S2
METHYLTHIOADENOSINE	Nucleosides, nucleotides, and analogues	5'-deoxyribonucleosides	5'-deoxy-5'-thionucleosides	Mid000336	map00270 Cysteine and methionine metabolism map00908 Zeatin biosynthesis map01060 Biosynthesis of plant secondary metabolites map01100 Metabolic pathways	C00170
MYOINOSITOL	Organic oxygen compounds	Organooxygen compounds	Alcohols and polyols	Mid011262	map00052 Galactose metabolism map00053 Ascorbate and aldarate metabolism map00521 Streptomycin biosynthesis map00562 Inositol phosphate metabolism map01100 Metabolic pathways map01110 Biosynthesis of secondary metabolites map01120 Microbial metabolism in diverse environments map01250 Biosynthesis of nucleotide sugars map02010 ABC transporters map04070 Phosphatidylinositol signaling system	C00137
N-ACETYLGLUTAMATE	Organic acids and derivatives	Carboxylic acids and derivatives	Amino acids, peptides, and analogues	Mid008597	map00220 Arginine biosynthesis map00470 D-Amino acid metabolism map01100 Metabolic pathways map01110 Biosynthesis of secondary metabolites map01210 2-Oxocarboxylic acid metabolism map01230 Biosynthesis of amino acids	C00624
N-ACETYLMETHIONINE	Organic acids and derivatives	Carboxylic acids and derivatives	Amino acids, peptides, and analogues	Mid001993		C02712
Neochlorogenic acid	Organic oxygen compounds	Organooxygen compounds	Alcohols and polyols	Mid003378		C17147
PANTOTHENATE	Organic oxygen compounds	Organooxygen compounds	Alcohols and polyols	Mid007240	map00410 beta-Alanine metabolism map00770 Pantothenate and CoA biosynthesis map01100 Metabolic pathways map01110 Biosynthesis of secondary metabolites map01240 Biosynthesis of cofactors map04977 Vitamin digestion and absorption	C00864
PETROSELINATE	Lipids and lipid-like molecules	Fatty acyls	Fatty acids and conjugates	Mid004289		C08363	Cluster S2
PHENYLALANINE	Organic acids and derivatives	Carboxylic acids and derivatives	Amino acids, peptides, and analogues	Mid000088	map00360 Phenylalanine metabolism map00400 Phenylalanine, tyrosine and tryptophan biosynthesis map00460 Cyanoamino acid metabolism map00470 D-Amino acid metabolism map00940 Phenylpropanoid biosynthesis map00960 Tropane, piperidine and pyridine alkaloid biosynthesis map00966 Glucosinolate biosynthesis map00970 Aminoacyl-tRNA biosynthesis map00996 Biosynthesis of various alkaloids map00997 Biosynth…	C00079
PYROGLUTAMATE	Organic acids and derivatives	Carboxylic acids and derivatives	Amino acids, peptides, and analogues	Mid001964	map00480 Glutathione metabolism map01100 Metabolic pathways	C01879
PYROGLUTAMATE.1	Organic acids and derivatives	Carboxylic acids and derivatives	Amino acids, peptides, and analogues	Mid001964	map00480 Glutathione metabolism map01100 Metabolic pathways	C01879
Quercetin 3-O-glucuronide	Phenylpropanoids and polyketides	Flavonoids	Flavonoid glycosides	Mid007621
SALICYLATE	Benzenoids	Benzene and substituted derivatives	Benzoic acids and derivatives	Mid000042	map00621 Dioxin degradation map00624 Polycyclic aromatic hydrocarbon degradation map00626 Naphthalene degradation map00996 Biosynthesis of various alkaloids map01053 Biosynthesis of siderophore group nonribosomal peptides map01061 Biosynthesis of phenylpropanoids map01070 Biosynthesis of plant hormones map01100 Metabolic pathways map01110 Biosynthesis of secondary metabolites map01120 Microbial m…	C00805
Umbelliferone	Phenylpropanoids and polyketides	Coumarins and derivatives	Hydroxycoumarins	Mid004034	map00999 Biosynthesis of various plant secondary metabolites map01061 Biosynthesis of phenylpropanoids map01110 Biosynthesis of secondary metabolites	C09315	Cluster S2
URIDINE MONOPHOSPHATE	Nucleosides, nucleotides, and analogues	Pyrimidine nucleotides	Pyrimidine ribonucleotides	Mid016923	map00240 Pyrimidine metabolism map01100 Metabolic pathways map01232 Nucleotide metabolism map01240 Biosynthesis of cofactors	C00105
w/o MS2:(?)-Catechin	Phenylpropanoids and polyketides	Flavonoids	Flavans	Mid010079	map00941 Flavonoid biosynthesis map01061 Biosynthesis of phenylpropanoids map01110 Biosynthesis of secondary metabolites	C06562
w/o MS2:2-PHOSPHOGLYCERATE	Organic oxygen compounds	Organooxygen compounds	Carbohydrates and carbohydrate conjugates	Mid013358	map00010 Glycolysis / Gluconeogenesis map00030 Pentose phosphate pathway map00260 Glycine, serine and threonine metabolism map00561 Glycerolipid metabolism map00630 Glyoxylate and dicarboxylate metabolism map00680 Methane metabolism map01060 Biosynthesis of plant secondary metabolites map01061 Biosynthesis of phenylpropanoids map01062 Biosynthesis of terpenoids and steroids map01063 Biosynthesis …	C00631
w/o MS2:3-METHYL-2-OXOVALERATE	Organic acids and derivatives	Keto acids and derivatives	Short-chain keto acids and derivatives	Mid009299	map00280 Valine, leucine and isoleucine degradation map00290 Valine, leucine and isoleucine biosynthesis map00785 Lipoic acid metabolism map00966 Glucosinolate biosynthesis map01100 Metabolic pathways map01110 Biosynthesis of secondary metabolites map01210 2-Oxocarboxylic acid metabolism map01230 Biosynthesis of amino acids	C00671
w/o MS2:4-HYDROXYBENZOATE	Benzenoids	Benzene and substituted derivatives	Benzoic acids and derivatives	Mid005680	map00130 Ubiquinone and other terpenoid-quinone biosynthesis map00362 Benzoate degradation map00363 Bisphenol degradation map00623 Toluene degradation map00627 Aminobenzoate degradation map00790 Folate biosynthesis map01061 Biosynthesis of phenylpropanoids map01100 Metabolic pathways map01110 Biosynthesis of secondary metabolites map01120 Microbial metabolism in diverse environments map01220 Degr…	C00156
w/o MS2:6-CARBOXYHEXANOATE	Lipids and lipid-like molecules	Fatty acyls	Fatty acids and conjugates	Mid000888	map00780 Biotin metabolism map01100 Metabolic pathways map01240 Biosynthesis of cofactors	C02656
w/o MS2:6-PHOSPHOGLUCONATE					map00030 Pentose phosphate pathway map01100 Metabolic pathways map01110 Biosynthesis of secondary metabolites map01120 Microbial metabolism in diverse environments map01200 Carbon metabolism	C00345
w/o MS2:ADENINE	Organoheterocyclic compounds	Imidazopyrimidines	Purines and purine derivatives	Mid000037	map00230 Purine metabolism map00908 Zeatin biosynthesis map01100 Metabolic pathways map01110 Biosynthesis of secondary metabolites map01232 Nucleotide metabolism	C00147
w/o MS2:Amentoflavone	Phenylpropanoids and polyketides	Flavonoids	Biflavonoids and polyflavonoids	Mid006391		C10018	Cluster S1
w/o MS2:Asiatic acid	Lipids and lipid-like molecules	Prenol lipids	Triterpenoids	Mid002449		C08617
w/o MS2:CAFFEATE	Phenylpropanoids and polyketides	Cinnamic acids and derivatives	Hydroxycinnamic acids and derivatives	Mid002697	map00940 Phenylpropanoid biosynthesis map00996 Biosynthesis of various alkaloids map01061 Biosynthesis of phenylpropanoids map01100 Metabolic pathways map01110 Biosynthesis of secondary metabolites map01220 Degradation of aromatic compounds	C01197
w/o MS2:Chlorogenic acid	Organic oxygen compounds	Organooxygen compounds	Alcohols and polyols	Mid003378	map00940 Phenylpropanoid biosynthesis map00941 Flavonoid biosynthesis map00945 Stilbenoid, diarylheptanoid and gingerol biosynthesis map01110 Biosynthesis of secondary metabolites	C00852	Cluster S2
w/o MS2:CITRAMALATE	Lipids and lipid-like molecules	Fatty acyls	Fatty acids and conjugates	Mid017734		C00815
w/o MS2:Cryptochlorogenic acid	Organic oxygen compounds	Organooxygen compounds	Alcohols and polyols	Mid009860			Cluster S2
w/o MS2:CYCLIC GMP	Nucleosides, nucleotides, and analogues	Purine nucleosides	Cyclic purine nucleotides	Mid007940	map00230 Purine metabolism map01100 Metabolic pathways map04022 cGMP-PKG signaling pathway map04075 Plant hormone signal transduction map04270 Vascular smooth muscle contraction map04540 Gap junction map04611 Platelet activation map04713 Circadian entrainment map04714 Thermogenesis map04730 Long-term depression map04740 Olfactory transduction map04744 Phototransduction map04921 Oxytocin signaling…	C00942
w/o MS2:DEOXYGUANOSINE-MONOPHOSPHATE					map00230 Purine metabolism map01100 Metabolic pathways map01232 Nucleotide metabolism	C00362	Cluster S2
w/o MS2:D-GLUCURONOLACTONE	Organoheterocyclic compounds	Lactones	Gamma butyrolactones	Mid020053	map00053 Ascorbate and aldarate metabolism map01100 Metabolic pathways	C02670	Cluster S1
w/o MS2:Diosmetin	Phenylpropanoids and polyketides	Flavonoids	O-methylated flavonoids	Mid003088		C10038	Cluster S2
w/o MS2:DOCOSAHEXAENOATE	Lipids and lipid-like molecules	Fatty acyls	Fatty acids and conjugates	Mid004425	map01040 Biosynthesis of unsaturated fatty acids	C06429
w/o MS2:D-PINITOL						C03844
w/o MS2:EICOSAPENTAENOATE.1	Lipids and lipid-like molecules	Fatty acyls	Fatty acids and conjugates	Mid003104	map01040 Biosynthesis of unsaturated fatty acids	C06428
w/o MS2:FERULATE	Phenylpropanoids and polyketides	Cinnamic acids and derivatives	Hydroxycinnamic acids and derivatives	Mid000599	map00940 Phenylpropanoid biosynthesis map00996 Biosynthesis of various alkaloids map01061 Biosynthesis of phenylpropanoids map01100 Metabolic pathways map01110 Biosynthesis of secondary metabolites	C01494
w/o MS2:FUMARATE	Organic acids and derivatives	Carboxylic acids and derivatives	Dicarboxylic acids and derivatives	Mid003989	map00020 Citrate cycle (TCA cycle) map00190 Oxidative phosphorylation map00220 Arginine biosynthesis map00250 Alanine, aspartate and glutamate metabolism map00350 Tyrosine metabolism map00360 Phenylalanine metabolism map00620 Pyruvate metabolism map00643 Styrene degradation map00650 Butanoate metabolism map00720 Other carbon fixation pathways map00760 Nicotinate and nicotinamide metabolism map010…	C00122	Cluster S2
w/o MS2:gamma-Glutamylphenylalanine	Organic acids and derivatives	Carboxylic acids and derivatives	Amino acids, peptides, and analogues	Mid002351	map00902 Monoterpenoid biosynthesis map01110 Biosynthesis of secondary metabolites	C11673
w/o MS2:GAMMA-LINOLENATE	Lipids and lipid-like molecules	Fatty acyls	Lineolic acids and derivatives	Mid001186	map00591 Linoleic acid metabolism map01040 Biosynthesis of unsaturated fatty acids map01100 Metabolic pathways	C06426
w/o MS2:GAMMA-LINOLENATE.2	Lipids and lipid-like molecules	Fatty acyls	Lineolic acids and derivatives	Mid001186	map00591 Linoleic acid metabolism map01040 Biosynthesis of unsaturated fatty acids map01100 Metabolic pathways	C06426
w/o MS2:Geniposidic acid					map00902 Monoterpenoid biosynthesis map01110 Biosynthesis of secondary metabolites	C11673
w/o MS2:Glycyrrhetinic acid	Lipids and lipid-like molecules	Prenol lipids	Triterpenoids	Mid007995		C02283	Cluster S2
w/o MS2:Glycyrrhetinic acid.1	Lipids and lipid-like molecules	Prenol lipids	Triterpenoids	Mid007995		C02283
w/o MS2:HEPTADECANOATE
w/o MS2:Hesperetin	Phenylpropanoids and polyketides	Flavonoids	O-methylated flavonoids	Mid003101	map00941 Flavonoid biosynthesis	C01709	Cluster S2
w/o MS2:HYDROXYPHENYLLACTATE	Phenylpropanoids and polyketides	Phenylpropanoic acids	NA	Mid002700		C03672
w/o MS2:HYDROXYPYRUVATE					map00260 Glycine, serine and threonine metabolism map00630 Glyoxylate and dicarboxylate metabolism map00680 Methane metabolism map01100 Metabolic pathways map01110 Biosynthesis of secondary metabolites map01120 Microbial metabolism in diverse environments map01200 Carbon metabolism	C00168
w/o MS2:INOSINE	Nucleosides, nucleotides, and analogues	Purine nucleosides	NA	Mid007919	map00230 Purine metabolism map01100 Metabolic pathways map01232 Nucleotide metabolism map02010 ABC transporters	C00294
w/o MS2:KETOLEUCINE	Organic acids and derivatives	Keto acids and derivatives	Short-chain keto acids and derivatives	Mid017177	map00280 Valine, leucine and isoleucine degradation map00290 Valine, leucine and isoleucine biosynthesis map00785 Lipoic acid metabolism map00966 Glucosinolate biosynthesis map01100 Metabolic pathways map01110 Biosynthesis of secondary metabolites map01210 2-Oxocarboxylic acid metabolism map01230 Biosynthesis of amino acids	C00233	Cluster S2
w/o MS2:Kojic acid	Organoheterocyclic compounds	Pyrans	Pyranones and derivatives	Mid014994		C14516
w/o MS2:LINOLEATE.1	Lipids and lipid-like molecules	Fatty acyls	Lineolic acids and derivatives	Mid000650	map00591 Linoleic acid metabolism map01040 Biosynthesis of unsaturated fatty acids map01060 Biosynthesis of plant secondary metabolites map01100 Metabolic pathways	C01595	Cluster S1
w/o MS2:N-ACETYLGALACTOSAMINE					map05146 Amoebiasis	C01074
w/o MS2:N-ACETYLGLUTAMATE	Organic acids and derivatives	Carboxylic acids and derivatives	Amino acids, peptides, and analogues	Mid008597	map00220 Arginine biosynthesis map00470 D-Amino acid metabolism map01100 Metabolic pathways map01110 Biosynthesis of secondary metabolites map01210 2-Oxocarboxylic acid metabolism map01230 Biosynthesis of amino acids	C00624	Cluster S1
w/o MS2:N-ACETYLLEUCINE.1	Organic acids and derivatives	Carboxylic acids and derivatives	Amino acids, peptides, and analogues	Mid000915		C02710
w/o MS2:Oleanolic acid	Lipids and lipid-like molecules	Prenol lipids	Triterpenoids	Mid001731	map00999 Biosynthesis of various plant secondary metabolites map01100 Metabolic pathways map01110 Biosynthesis of secondary metabolites	C17148
w/o MS2:PALMITOLEATE	Lipids and lipid-like molecules	Fatty acyls	Fatty acids and conjugates	Mid012846	map00061 Fatty acid biosynthesis map01100 Metabolic pathways	C08362
w/o MS2:PHOSPHORYLCHOLINE	Organic nitrogen compounds	Organonitrogen compounds	Quaternary ammonium salts	Mid002704	map00552 Teichoic acid biosynthesis map00564 Glycerophospholipid metabolism map01100 Metabolic pathways map05231 Choline metabolism in cancer	C00588
w/o MS2:Pseudouridine	Nucleosides, nucleotides, and analogues	Pyrimidine nucleosides	NA		map00240 Pyrimidine metabolism map01100 Metabolic pathways	C02067
w/o MS2:Pyrogallol	Benzenoids	Phenols	Benzenetriols and derivatives	Mid005669	map00627 Aminobenzoate degradation map01120 Microbial metabolism in diverse environments map07216 Catecholamine transferase inhibitors	C01108
w/o MS2:Quercetin 3-galactoside	Phenylpropanoids and polyketides	Flavonoids	Flavonoid glycosides	Mid025346		C10073
w/o MS2:S-ADENOSYLHOMOCYSTEINE	Nucleosides, nucleotides, and analogues	5'-deoxyribonucleosides	5'-deoxy-5'-thionucleosides	Mid006175	map00270 Cysteine and methionine metabolism map01100 Metabolic pathways map01230 Biosynthesis of amino acids map01240 Biosynthesis of cofactors map05208 Chemical carcinogenesis - reactive oxygen species	C00021	Cluster S2
w/o MS2:Scoparone	Phenylpropanoids and polyketides	Coumarins and derivatives	NA	Mid000989	map00999 Biosynthesis of various plant secondary metabolites	C09311	Cluster S1
w/o MS2:SUCCINATE SEMIALDEHYDE	Lipids and lipid-like molecules	Fatty acyls	Fatty acids and conjugates	Mid013139	map00250 Alanine, aspartate and glutamate metabolism map00350 Tyrosine metabolism map00650 Butanoate metabolism map00720 Other carbon fixation pathways map00750 Vitamin B6 metabolism map00760 Nicotinate and nicotinamide metabolism map01100 Metabolic pathways map01120 Microbial metabolism in diverse environments map01200 Carbon metabolism map02024 Quorum sensing	C00232
w/o MS2:SUCCINATE.1	Organic acids and derivatives	Carboxylic acids and derivatives	Dicarboxylic acids and derivatives	Mid000826	map00020 Citrate cycle (TCA cycle) map00190 Oxidative phosphorylation map00250 Alanine, aspartate and glutamate metabolism map00310 Lysine degradation map00350 Tyrosine metabolism map00360 Phenylalanine metabolism map00361 Chlorocyclohexane and chlorobenzene degradation map00620 Pyruvate metabolism map00630 Glyoxylate and dicarboxylate metabolism map00640 Propanoate metabolism map00650 Butanoate …	C00042
w/o MS2:SUCROSE	Organic oxygen compounds	Organooxygen compounds	Carbohydrates and carbohydrate conjugates	Mid002173	map00052 Galactose metabolism map00500 Starch and sucrose metabolism map01100 Metabolic pathways map01110 Biosynthesis of secondary metabolites map02010 ABC transporters map02060 Phosphotransferase system (PTS) map04742 Taste transduction map04973 Carbohydrate digestion and absorption	C00089	Cluster S1
w/o MS2:TRANS-ACONITATE	Organic acids and derivatives	Carboxylic acids and derivatives	Tricarboxylic acids and derivatives	Mid002318	map00660 C5-Branched dibasic acid metabolism map01100 Metabolic pathways	C02341
w/o MS2:URIDINE MONOPHOSPHATE	Nucleosides, nucleotides, and analogues	Pyrimidine nucleotides	Pyrimidine ribonucleotides	Mid016923	map00240 Pyrimidine metabolism map01100 Metabolic pathways map01232 Nucleotide metabolism map01240 Biosynthesis of cofactors	C00105
w/o MS2:XANTHINE	Organoheterocyclic compounds	Imidazopyrimidines	Purines and purine derivatives	Mid002646	map00230 Purine metabolism map00232 Caffeine metabolism map01060 Biosynthesis of plant secondary metabolites map01065 Biosynthesis of alkaloids derived from histidine and purine map01100 Metabolic pathways map01110 Biosynthesis of secondary metabolites map01120 Microbial metabolism in diverse environments map01232 Nucleotide metabolism	C00385	Cluster S2
w/o MS2:XYLITOL	Organic oxygen compounds	Organooxygen compounds	Carbohydrates and carbohydrate conjugates	Mid007069	map00040 Pentose and glucuronate interconversions map01100 Metabolic pathways map02010 ABC transporters	C00379
