## Supplementary material for "Root phenolics as potential drivers of preformed defenses and reduced disease susceptibility in a paradigm bread wheat mixture": Table S2

### Sheet: Legend
Table S2. Datasets used to perform the multi-omics analyses.
Number of genes and metabolites available in each dataset.

### Sheet: Table S2
	Transcriptomic datasets	Metabolomic datasets
	(number of genes)	(number of metabolites)
Venezio roots at 0 dpi	59096	185
Venezio leaves at 0 dpi	48296	473
