## Supplementary material for "Root phenolics as potential drivers of preformed defenses and reduced disease susceptibility in a paradigm bread wheat mixture": Table S3

### Sheet: Legend
Table S3. Number of genes and metabolites differentially regulated in each dataset.
Number of up-regulated (↗) and down-regulated (↘) genes or metabolites in Venezio grown in mixture compared to pure conditions under three settings: with an empty barrier, with a barrier containing polyvinylpolypyrrolidone (PVPP) or with an empty barrier but not with a PVPP-filled barrier.

### Sheet: Table S3
	Transcriptomic datasets			Metabolomic datasets
	Number of differentially expressed genes:			Number of differentially accumulated metabolites:
	between Venezio-Soissons and Venezio-Venezio with the empty barrier	between Venezio-Soissons and Venezio-Venezio with the PVPP-filled barrier	between Venezio-Soissons and Venezio-Venezio with the empty barrier, and not with the PVPP-filled barrier	between Venezio-Soissons and Venezio-Venezio with the empty barrier	between Venezio-Soissons and Venezio-Venezio with the PVPP-filled barrier	between Venezio-Soissons and Venezio-Venezio with the empty barrier, and not with the PVPP-filled barrier
Venezio roots at 0 dpi	1000 ↗ & 290 ↘	268 ↗ & 0 ↘	586 ↗ & 272 ↘	9 ↗ & 7 ↘	1 ↗ & 8 ↘	9 ↗ & 5 ↘
Venezio leaves at 0 dpi	1459 ↗ & 2090 ↘	3347 ↗ & 2499 ↘	616 ↗ & 1097 ↘	29 ↗ & 8 ↘	59 ↗ & 31 ↘	8 ↗ & 5 ↘
