## Supplementary material for "Root phenolics as potential drivers of preformed defenses and reduced disease susceptibility in a paradigm bread wheat mixture": Table S5

### Sheet: Legend
Table S5. Detailed list of differentially expressed genes between pure or mixed Venezio roots when grown with an empty barrier, but not with a PVPP-filled barrier, at 21 days after germination (day of inoculation).
(a) Up- and (b) down-expressed genes in the mixture with Soissons compared to the pure condition in the empty barrier condition are listed. Genes were considered significantly differentially expressed if they showed a log2 fold-change of less than -1 or greater than 1 and an adjusted p-value lower than 0.05 in the empty barrier condition, while exhibiting a log2 fold-change between -1 and 1 and a…

### Sheet: TableS5A
TraesCS1A03G0072000
TraesCS1A03G0104500
TraesCS1A03G0148800
TraesCS1A03G0294800
TraesCS1A03G0462400
TraesCS1A03G0549800
TraesCS1A03G0629800
TraesCS1A03G0658900
TraesCS1A03G0690300
TraesCS1A03G0789400
TraesCS1A03G0843400
TraesCS1A03G0851400
TraesCS1A03G0883600
TraesCS1A03G1022100
TraesCS1A03G1045100
TraesCS1A03G1045200
TraesCS1A03G1079300
TraesCS1A03G1084700
TraesCS1B03G0001600
TraesCS1B03G0038300
TraesCS1B03G0040100
TraesCS1B03G0040200
TraesCS1B03G0040600
TraesCS1B03G0042300
TraesCS1B03G0043300
TraesCS1B03G0060300
TraesCS1B03G0074500
TraesCS1B03G0075500
TraesCS1B03G0080700
TraesCS1B03G0120400
TraesCS1B03G0273300
TraesCS1B03G0379800
TraesCS1B03G0549500
TraesCS1B03G0583700
TraesCS1B03G0620900
TraesCS1B03G0695800
TraesCS1B03G0749600
TraesCS1B03G0790200
TraesCS1B03G0907100
TraesCS1B03G0925900
TraesCS1B03G0950800
TraesCS1B03G1002000
TraesCS1B03G1006400
TraesCS1B03G1034600
TraesCS1B03G1054700
TraesCS1B03G1103000
TraesCS1B03G1196100
TraesCS1B03G1204700
TraesCS1B03G1243900
TraesCS1B03G1273800
TraesCS1D03G0003000
TraesCS1D03G0027800
TraesCS1D03G0027900
TraesCS1D03G0028400
TraesCS1D03G0031300
TraesCS1D03G0068400
TraesCS1D03G0232600
TraesCS1D03G0511600
TraesCS1D03G0572400
TraesCS1D03G0610200
TraesCS1D03G0616400
TraesCS1D03G0676200
TraesCS1D03G0718600
TraesCS1D03G0721900
TraesCS1D03G0722400
TraesCS1D03G0798500
TraesCS1D03G0813800
TraesCS1D03G0858900
TraesCS1D03G0875600
TraesCS1D03G0881000
TraesCS1D03G0961800
TraesCS2A03G0001200
TraesCS2A03G0001400
TraesCS2A03G0001900
TraesCS2A03G0012000
TraesCS2A03G0013600
TraesCS2A03G0013700
TraesCS2A03G0016100
TraesCS2A03G0017000
TraesCS2A03G0020600
TraesCS2A03G0021000
TraesCS2A03G0026200
TraesCS2A03G0027200
TraesCS2A03G0027500
TraesCS2A03G0030200
TraesCS2A03G0050800
TraesCS2A03G0056300
TraesCS2A03G0056400
TraesCS2A03G0064600
TraesCS2A03G0074700
TraesCS2A03G0076300
TraesCS2A03G0077900
TraesCS2A03G0084900
TraesCS2A03G0086600
TraesCS2A03G0109600
TraesCS2A03G0112200
TraesCS2A03G0139200
TraesCS2A03G0220000
TraesCS2A03G0367000
TraesCS2A03G0608900
TraesCS2A03G0678100
TraesCS2A03G0782200
TraesCS2A03G0829600
TraesCS2A03G0915800
TraesCS2A03G0926300
TraesCS2A03G0938500
TraesCS2A03G0983300
TraesCS2A03G1085400
TraesCS2A03G1087600
TraesCS2A03G1127800
TraesCS2A03G1137500
TraesCS2A03G1231200
TraesCS2A03G1255800
TraesCS2A03G1350900
TraesCS2A03G1365300
TraesCS2A03G1366200
TraesCS2A03G1368200
TraesCS2B03G0000700
TraesCS2B03G0016700
TraesCS2B03G0025700
TraesCS2B03G0048600
TraesCS2B03G0102300
TraesCS2B03G0135600
TraesCS2B03G0157500
TraesCS2B03G0171500
TraesCS2B03G0190600
TraesCS2B03G0243500
TraesCS2B03G0429400
TraesCS2B03G0445100
TraesCS2B03G0472500
TraesCS2B03G0821900
TraesCS2B03G0868400
TraesCS2B03G0918500
TraesCS2B03G0935100
TraesCS2B03G0978800
TraesCS2B03G1004500
TraesCS2B03G1004700
TraesCS2B03G1062100
TraesCS2B03G1142700
TraesCS2B03G1193400
TraesCS2B03G1204100
TraesCS2B03G1206300
TraesCS2B03G1211800
TraesCS2B03G1212900
TraesCS2B03G1214600
TraesCS2B03G1216900
TraesCS2B03G1217100
TraesCS2B03G1217800
TraesCS2B03G1221800
TraesCS2B03G1246600
TraesCS2B03G1258300
TraesCS2B03G1291000
TraesCS2B03G1297600
TraesCS2B03G1299500
TraesCS2B03G1306900
TraesCS2B03G1315700
TraesCS2B03G1319000
TraesCS2B03G1369800
TraesCS2B03G1371300
TraesCS2B03G1445600
TraesCS2B03G1446500
TraesCS2B03G1455300
TraesCS2B03G1461700
TraesCS2B03G1525700
TraesCS2D03G0016800
TraesCS2D03G0041500
TraesCS2D03G0057000
TraesCS2D03G0059100
TraesCS2D03G0075300
TraesCS2D03G0134800
TraesCS2D03G0148600
TraesCS2D03G0190300
TraesCS2D03G0326200
TraesCS2D03G0352900
TraesCS2D03G0422500
TraesCS2D03G0580700
TraesCS2D03G0630900
TraesCS2D03G0721200
TraesCS2D03G0757000
TraesCS2D03G0788500
TraesCS2D03G0839300
TraesCS2D03G0856500
TraesCS2D03G0866000
TraesCS2D03G0912100
TraesCS2D03G0922400
TraesCS2D03G0930600
TraesCS2D03G0984300
TraesCS2D03G1007300
TraesCS2D03G1038800
TraesCS2D03G1039000
TraesCS2D03G1041700
TraesCS2D03G1055700
TraesCS2D03G1060900
TraesCS2D03G1070100
TraesCS2D03G1070500
TraesCS2D03G1077100
TraesCS2D03G1087000
TraesCS2D03G1093400
TraesCS2D03G1098300
TraesCS2D03G1099700
TraesCS2D03G1100800
TraesCS2D03G1111800
TraesCS2D03G1118100
TraesCS2D03G1119100
TraesCS2D03G1124100
TraesCS2D03G1129300
TraesCS2D03G1136200
TraesCS2D03G1140000
TraesCS2D03G1140500
TraesCS2D03G1140700
TraesCS2D03G1141600
TraesCS2D03G1152900
TraesCS2D03G1156000
TraesCS2D03G1157900
TraesCS2D03G1166400
TraesCS2D03G1262100
TraesCS2D03G1289900
TraesCS2D03G1313300
TraesCS2D03G1324000
TraesCS2D03G1332300
TraesCS2D03G1338300
TraesCS2D03G1338800
TraesCS3A03G0086600
TraesCS3A03G0099000
TraesCS3A03G0163900
TraesCS3A03G0174600
TraesCS3A03G0191900
TraesCS3A03G0192000
TraesCS3A03G0258600
TraesCS3A03G0298900
TraesCS3A03G0327300
TraesCS3A03G0361300
TraesCS3A03G0651000
TraesCS3A03G0654400
TraesCS3A03G0660000
TraesCS3A03G0694300
TraesCS3A03G0741000
TraesCS3A03G0801800
TraesCS3A03G0802300
TraesCS3A03G0913700
TraesCS3A03G1041000
TraesCS3A03G1093700
TraesCS3A03G1143800
TraesCS3A03G1172900
TraesCS3A03G1201400
TraesCS3A03G1211000
TraesCS3A03G1250900
TraesCS3B03G0008900
TraesCS3B03G0017200
TraesCS3B03G0018000
TraesCS3B03G0031100
TraesCS3B03G0100900
TraesCS3B03G0110500
TraesCS3B03G0111100
TraesCS3B03G0126700
TraesCS3B03G0148100
TraesCS3B03G0204200
TraesCS3B03G0217600
TraesCS3B03G0219800
TraesCS3B03G0277300
TraesCS3B03G0305700
TraesCS3B03G0435700
TraesCS3B03G0734900
TraesCS3B03G0790600
TraesCS3B03G0852000
TraesCS3B03G0877800
TraesCS3B03G0914700
TraesCS3B03G0925000
TraesCS3B03G0925100
TraesCS3B03G0926200
TraesCS3B03G0948900
TraesCS3B03G1003700
TraesCS3B03G1012300
TraesCS3B03G1020400
TraesCS3B03G1037200
TraesCS3B03G1112800
TraesCS3B03G1129100
TraesCS3B03G1146200
TraesCS3B03G1442200
TraesCS3B03G1442300
TraesCS3B03G1476100
TraesCS3D03G0008600
TraesCS3D03G0044600
TraesCS3D03G0054500
TraesCS3D03G0055600
TraesCS3D03G0067900
TraesCS3D03G0096600
TraesCS3D03G0118800
TraesCS3D03G0130300
TraesCS3D03G0145700
TraesCS3D03G0146100
TraesCS3D03G0155100
TraesCS3D03G0155900
TraesCS3D03G0171100
TraesCS3D03G0178500
TraesCS3D03G0178600
TraesCS3D03G0230100
TraesCS3D03G0242200
TraesCS3D03G0270400
TraesCS3D03G0278100
TraesCS3D03G0286200
TraesCS3D03G0597100
TraesCS3D03G0617500
TraesCS3D03G0631400
TraesCS3D03G0647000
TraesCS3D03G0647100
TraesCS3D03G0650700
TraesCS3D03G0656100
TraesCS3D03G0687600
TraesCS3D03G0687800
TraesCS3D03G0695000
TraesCS3D03G0732700
TraesCS3D03G0749100
TraesCS3D03G0840900
TraesCS3D03G0915600
TraesCS3D03G0929000
TraesCS3D03G0968100
TraesCS3D03G0990500
TraesCS3D03G1097600
TraesCS3D03G1143700
TraesCS3D03G1144100
TraesCS3D03G1175000
TraesCS3D03G1180200
TraesCS3D03G1180400
TraesCS3D03G1181300
TraesCS4A03G0006900
TraesCS4A03G0209000
TraesCS4A03G0278400
TraesCS4A03G0289200
TraesCS4A03G0557200
TraesCS4A03G0748800
TraesCS4A03G0779700
TraesCS4A03G0805200
TraesCS4A03G0813700
TraesCS4A03G1041500
TraesCS4A03G1066800
TraesCS4A03G1080300
TraesCS4A03G1110300
TraesCS4A03G1127000
TraesCS4A03G1149000
TraesCS4A03G1193500
TraesCS4A03G1199000
TraesCS4A03G1223500
TraesCS4B03G0003700
TraesCS4B03G0039500
TraesCS4B03G0050400
TraesCS4B03G0050900
TraesCS4B03G0091700
TraesCS4B03G0241400
TraesCS4B03G0557600
TraesCS4B03G0718200
TraesCS4B03G0788800
TraesCS4B03G0844000
TraesCS4B03G0908400
TraesCS4B03G0978200
TraesCS4B03G0978300
TraesCS4D03G0022800
TraesCS4D03G0047900
TraesCS4D03G0233800
TraesCS4D03G0428300
TraesCS4D03G0574900
TraesCS4D03G0622400
TraesCS4D03G0626400
TraesCS4D03G0686200
TraesCS4D03G0752400
TraesCS5A03G0003900
TraesCS5A03G0004000
TraesCS5A03G0007500
TraesCS5A03G0022400
TraesCS5A03G0142500
TraesCS5A03G0396000
TraesCS5A03G0654000
TraesCS5A03G0718200
TraesCS5A03G0753800
TraesCS5A03G0896800
TraesCS5A03G0912900
TraesCS5A03G1010500
TraesCS5A03G1166000
TraesCS5A03G1297200
TraesCS5B03G0004400
TraesCS5B03G0009900
TraesCS5B03G0112300
TraesCS5B03G0112500
TraesCS5B03G0342200
TraesCS5B03G0501200
TraesCS5B03G0574500
TraesCS5B03G0674200
TraesCS5B03G0713800
TraesCS5B03G0717300
TraesCS5B03G0762700
TraesCS5B03G0779500
TraesCS5B03G0812300
TraesCS5B03G0878300
TraesCS5B03G0886900
TraesCS5B03G0905100
TraesCS5B03G0921800
TraesCS5B03G0942800
TraesCS5D03G0005300
TraesCS5D03G0005400
TraesCS5D03G0005700
TraesCS5D03G0035100
TraesCS5D03G0079100
TraesCS5D03G0132000
TraesCS5D03G0163600
TraesCS5D03G0205100
TraesCS5D03G0449600
TraesCS5D03G0459800
TraesCS5D03G0621600
TraesCS5D03G0642200
TraesCS5D03G0674100
TraesCS5D03G0723700
TraesCS5D03G0802400
TraesCS5D03G0822200
TraesCS5D03G0829400
TraesCS5D03G0858600
TraesCS5D03G0874100
TraesCS5D03G0894200
TraesCS5D03G0957600
TraesCS5D03G1133200
TraesCS5D03G1136400
TraesCS6A03G0017900
TraesCS6A03G0038900
TraesCS6A03G0071100
TraesCS6A03G0074000
TraesCS6A03G0093100
TraesCS6A03G0282900
TraesCS6A03G0398900
TraesCS6A03G0423700
TraesCS6A03G0543200
TraesCS6A03G0753600
TraesCS6A03G0763200
TraesCS6A03G0855700
TraesCS6A03G0864300
TraesCS6A03G0928700
TraesCS6A03G0972100
TraesCS6A03G0978700
TraesCS6A03G0978900
TraesCS6A03G0987200
TraesCS6A03G1027200
TraesCS6B03G0030000
TraesCS6B03G0036400
TraesCS6B03G0079900
TraesCS6B03G0082200
TraesCS6B03G0102400
TraesCS6B03G0115800
TraesCS6B03G0120000
TraesCS6B03G0121100
TraesCS6B03G0134100
TraesCS6B03G0139800
TraesCS6B03G0152000
TraesCS6B03G0393000
TraesCS6B03G0425000
TraesCS6B03G0628700
TraesCS6B03G1018300
TraesCS6B03G1076600
TraesCS6B03G1124000
TraesCS6B03G1148300
TraesCS6B03G1182300
TraesCS6B03G1196600
TraesCS6B03G1210300
TraesCS6B03G1277400
TraesCS6D03G0004700
TraesCS6D03G0007500
TraesCS6D03G0016600
TraesCS6D03G0071100
TraesCS6D03G0189200
TraesCS6D03G0457800
TraesCS6D03G0489200
TraesCS6D03G0517200
TraesCS6D03G0545900
TraesCS6D03G0611000
TraesCS6D03G0662600
TraesCS6D03G0707800
TraesCS6D03G0744500
TraesCS6D03G0803200
TraesCS6D03G0844100
TraesCS6D03G0872100
TraesCS6D03G0915900
TraesCS7A03G0015400
TraesCS7A03G0018600
TraesCS7A03G0038300
TraesCS7A03G0068300
TraesCS7A03G0101100
TraesCS7A03G0108500
TraesCS7A03G0115900
TraesCS7A03G0117800
TraesCS7A03G0204900
TraesCS7A03G0214300
TraesCS7A03G0221200
TraesCS7A03G0222100
TraesCS7A03G0253200
TraesCS7A03G0296800
TraesCS7A03G0351500
TraesCS7A03G0457000
TraesCS7A03G0503600
TraesCS7A03G0548600
TraesCS7A03G0832300
TraesCS7A03G0863700
TraesCS7A03G0895900
TraesCS7A03G0911900
TraesCS7A03G0932000
TraesCS7A03G1018000
TraesCS7A03G1100400
TraesCS7A03G1111200
TraesCS7A03G1151600
TraesCS7A03G1158900
TraesCS7A03G1267600
TraesCS7A03G1308500
TraesCS7A03G1311900
TraesCS7A03G1387400
TraesCS7B03G0040800
TraesCS7B03G0041300
TraesCS7B03G0146200
TraesCS7B03G0159800
TraesCS7B03G0203400
TraesCS7B03G0232900
TraesCS7B03G0320500
TraesCS7B03G0321800
TraesCS7B03G0365100
TraesCS7B03G0402800
TraesCS7B03G0580100
TraesCS7B03G0665400
TraesCS7B03G0679300
TraesCS7B03G0685900
TraesCS7B03G0695600
TraesCS7B03G0715100
TraesCS7B03G0809600
TraesCS7B03G0812500
TraesCS7B03G0819500
TraesCS7B03G0837700
TraesCS7B03G0854000
TraesCS7B03G0910300
TraesCS7B03G0918600
TraesCS7B03G0919200
TraesCS7B03G0934500
TraesCS7B03G0945200
TraesCS7B03G0997000
TraesCS7B03G1015600
TraesCS7B03G1024600
TraesCS7B03G1187800
TraesCS7B03G1187900
TraesCS7B03G1189800
TraesCS7B03G1204000
TraesCS7B03G1242900
TraesCS7B03G1245600
TraesCS7B03G1262700
TraesCS7D03G0013000
TraesCS7D03G0020400
TraesCS7D03G0021600
TraesCS7D03G0033800
TraesCS7D03G0098600
TraesCS7D03G0169500
TraesCS7D03G0183800
TraesCS7D03G0221700
TraesCS7D03G0230700
TraesCS7D03G0242000
TraesCS7D03G0255700
TraesCS7D03G0259300
TraesCS7D03G0259400
TraesCS7D03G0259500
TraesCS7D03G0319100
TraesCS7D03G0340600
TraesCS7D03G0485300
TraesCS7D03G0526400
TraesCS7D03G0599900
TraesCS7D03G0627200
TraesCS7D03G0715800
TraesCS7D03G0791900
TraesCS7D03G0816000
TraesCS7D03G0850500
TraesCS7D03G0971000
TraesCS7D03G1028000
TraesCS7D03G1028200
TraesCS7D03G1105900
TraesCS7D03G1139900
TraesCS7D03G1208100
TraesCS7D03G1222700
TraesCS7D03G1297500
TraesCSU03G0003700
TraesCSU03G0008900
TraesCSU03G0016400
TraesCSU03G0019900
TraesCSU03G0127000
TraesCSU03G0167300
TraesCSU03G0323400
TraesCSU03G0464400

### Sheet: TableS5B
TraesCS1A03G0070500
TraesCS1A03G0098300
TraesCS1A03G0098700
TraesCS1A03G0123400
TraesCS1A03G0229600
TraesCS1A03G0325800
TraesCS1A03G0334500
TraesCS1A03G0487200
TraesCS1A03G0542400
TraesCS1A03G0542500
TraesCS1A03G0562000
TraesCS1A03G0676700
TraesCS1A03G0691300
TraesCS1A03G0741300
TraesCS1A03G0855700
TraesCS1B03G0068200
TraesCS1B03G0078300
TraesCS1B03G0136100
TraesCS1B03G0317200
TraesCS1B03G0466400
TraesCS1B03G0485300
TraesCS1B03G0516100
TraesCS1B03G0534900
TraesCS1B03G0768500
TraesCS1B03G0769100
TraesCS1B03G0795400
TraesCS1B03G0962400
TraesCS1D03G0014200
TraesCS1D03G0051100
TraesCS1D03G0052800
TraesCS1D03G0061400
TraesCS1D03G0064400
TraesCS1D03G0150900
TraesCS1D03G0244200
TraesCS1D03G0364400
TraesCS1D03G0523200
TraesCS1D03G0523300
TraesCS1D03G0540900
TraesCS1D03G0640700
TraesCS1D03G0663600
TraesCS1D03G0902800
TraesCS2A03G0311700
TraesCS2A03G0589200
TraesCS2A03G0933500
TraesCS2A03G1141500
TraesCS2A03G1194600
TraesCS2A03G1212400
TraesCS2A03G1217100
TraesCS2A03G1295500
TraesCS2B03G0018600
TraesCS2B03G0025500
TraesCS2B03G0030200
TraesCS2B03G0108400
TraesCS2B03G0159900
TraesCS2B03G0307900
TraesCS2B03G0465100
TraesCS2B03G0496200
TraesCS2B03G0712200
TraesCS2B03G0855500
TraesCS2B03G0957000
TraesCS2B03G1109100
TraesCS2B03G1303400
TraesCS2B03G1306100
TraesCS2B03G1315100
TraesCS2B03G1385100
TraesCS2B03G1385200
TraesCS2B03G1403100
TraesCS2B03G1463400
TraesCS2B03G1539200
TraesCS2B03G1577100
TraesCS2D03G0008300
TraesCS2D03G0054900
TraesCS2D03G0069200
TraesCS2D03G0250000
TraesCS2D03G0262700
TraesCS2D03G0779100
TraesCS2D03G0933800
TraesCS2D03G0955800
TraesCS2D03G1031300
TraesCS2D03G1177900
TraesCS2D03G1197100
TraesCS2D03G1228200
TraesCS3A03G0092900
TraesCS3A03G0093200
TraesCS3A03G0438900
TraesCS3A03G0439600
TraesCS3A03G0693800
TraesCS3A03G0722500
TraesCS3A03G0828900
TraesCS3A03G0877700
TraesCS3A03G0913900
TraesCS3A03G0918300
TraesCS3A03G0964300
TraesCS3B03G0085300
TraesCS3B03G0090000
TraesCS3B03G0153000
TraesCS3B03G0173000
TraesCS3B03G0218000
TraesCS3B03G0415200
TraesCS3B03G0876900
TraesCS3B03G0950000
TraesCS3B03G1106600
TraesCS3B03G1241500
TraesCS3B03G1404500
TraesCS3B03G1436300
TraesCS3D03G0049100
TraesCS3D03G0061000
TraesCS3D03G0315500
TraesCS3D03G0329900
TraesCS3D03G0631100
TraesCS3D03G0650600
TraesCS3D03G0667100
TraesCS3D03G0674000
TraesCS3D03G0760800
TraesCS3D03G0782400
TraesCS3D03G0840700
TraesCS3D03G0843200
TraesCS3D03G0843500
TraesCS3D03G0898400
TraesCS3D03G0898500
TraesCS3D03G0913100
TraesCS3D03G1002800
TraesCS4A03G0099900
TraesCS4A03G0470600
TraesCS4A03G0474900
TraesCS4A03G0489200
TraesCS4A03G0521400
TraesCS4A03G0581500
TraesCS4A03G0646200
TraesCS4A03G0748500
TraesCS4A03G0953900
TraesCS4A03G0963200
TraesCS4A03G0992900
TraesCS4A03G1005700
TraesCS4A03G1102400
TraesCS4A03G1246800
TraesCS4B03G0155100
TraesCS4B03G0168200
TraesCS4B03G0179000
TraesCS4B03G0501400
TraesCS4B03G0546200
TraesCS4B03G0578100
TraesCS4B03G0821100
TraesCS4B03G0993900
TraesCS4D03G0069100
TraesCS4D03G0130800
TraesCS4D03G0183200
TraesCS4D03G0237400
TraesCS4D03G0482900
TraesCS4D03G0629500
TraesCS4D03G0797500
TraesCS4D03G0800400
TraesCS5A03G0011500
TraesCS5A03G0044200
TraesCS5A03G0211800
TraesCS5A03G0218300
TraesCS5A03G0245700
TraesCS5A03G0652800
TraesCS5A03G0750100
TraesCS5A03G0906500
TraesCS5A03G0920200
TraesCS5A03G0955800
TraesCS5A03G1072200
TraesCS5A03G1138200
TraesCS5A03G1184800
TraesCS5A03G1242500
TraesCS5A03G1278700
TraesCS5B03G0011300
TraesCS5B03G0062200
TraesCS5B03G0095200
TraesCS5B03G0097200
TraesCS5B03G0106000
TraesCS5B03G0148400
TraesCS5B03G0679600
TraesCS5B03G0684200
TraesCS5B03G0903300
TraesCS5B03G0957800
TraesCS5B03G0993100
TraesCS5B03G1004100
TraesCS5B03G1039800
TraesCS5B03G1208400
TraesCS5B03G1353100
TraesCS5D03G0046500
TraesCS5D03G0344000
TraesCS5D03G0911200
TraesCS5D03G1091200
TraesCS5D03G1211900
TraesCS6A03G0011500
TraesCS6A03G0011700
TraesCS6A03G0032400
TraesCS6A03G0050800
TraesCS6A03G0225400
TraesCS6A03G0264000
TraesCS6A03G0267800
TraesCS6A03G0673800
TraesCS6A03G0762200
TraesCS6A03G1008600
TraesCS6B03G0005700
TraesCS6B03G0023300
TraesCS6B03G0025200
TraesCS6B03G0025300
TraesCS6B03G0025400
TraesCS6B03G0118400
TraesCS6B03G0327700
TraesCS6B03G0831000
TraesCS6B03G0853600
TraesCS6B03G0919200
TraesCS6B03G1181300
TraesCS6B03G1182700
TraesCS6B03G1183500
TraesCS6B03G1239800
TraesCS6D03G0017900
TraesCS6D03G0018200
TraesCS6D03G0018300
TraesCS6D03G0018400
TraesCS6D03G0075700
TraesCS6D03G0086500
TraesCS6D03G0086600
TraesCS6D03G0103100
TraesCS6D03G0183200
TraesCS6D03G0340200
TraesCS6D03G0384000
TraesCS6D03G0589700
TraesCS6D03G0846300
TraesCS6D03G0847600
TraesCS6D03G0853000
TraesCS7A03G0084400
TraesCS7A03G0096500
TraesCS7A03G0102600
TraesCS7A03G0119600
TraesCS7A03G0146600
TraesCS7A03G0201600
TraesCS7A03G0384600
TraesCS7A03G0454500
TraesCS7A03G0469500
TraesCS7A03G0514400
TraesCS7A03G0764400
TraesCS7A03G1031700
TraesCS7A03G1066700
TraesCS7A03G1072300
TraesCS7A03G1236700
TraesCS7A03G1243800
TraesCS7A03G1326700
TraesCS7A03G1341200
TraesCS7A03G1349800
TraesCS7A03G1349900
TraesCS7B03G0005100
TraesCS7B03G0010400
TraesCS7B03G0113700
TraesCS7B03G0263200
TraesCS7B03G0378700
TraesCS7B03G0388900
TraesCS7B03G0393600
TraesCS7B03G0455800
TraesCS7B03G0675100
TraesCS7B03G0838700
TraesCS7B03G1018700
TraesCS7B03G1027800
TraesCS7B03G1115800
TraesCS7B03G1202500
TraesCS7B03G1256300
TraesCS7B03G1257900
TraesCS7B03G1258000
TraesCS7D03G0182000
TraesCS7D03G0189100
TraesCS7D03G0305600
TraesCS7D03G0450100
TraesCS7D03G0902000
TraesCS7D03G0984900
TraesCS7D03G1108100
TraesCS7D03G1108200
TraesCS7D03G1247100
