## Supplementary material for "Root phenolics as potential drivers of preformed defenses and reduced disease susceptibility in a paradigm bread wheat mixture": Table S6

### Sheet: Legend
Table S6. Detailed list of differentially expressed genes between pure or mixed Venezio leaves when grown with an empty barrier, but not with a PVPP-filled barrier, at 21 days after germination (day of inoculation).
(a) Up- and (b) down-expressed genes in the mixture with Soissons compared to the pure condition in the empty barrier condition are listed. Genes were considered significantly differentially expressed if they showed a log2 fold-change of less than -1 or greater than 1 and an adjusted p-value lower than 0.05 in the empty barrier condition, while exhibiting a log2 fold-change between -1 and 1 and a…

### Sheet: TableS6A
TraesCS1A03G0018600
TraesCS1A03G0018900
TraesCS1A03G0116400
TraesCS1A03G0174700
TraesCS1A03G0261500
TraesCS1A03G0385800
TraesCS1A03G0435900
TraesCS1A03G0503400
TraesCS1A03G0503900
TraesCS1A03G0529500
TraesCS1A03G0598300
TraesCS1A03G0603100
TraesCS1A03G0621900
TraesCS1A03G0749400
TraesCS1A03G0775900
TraesCS1A03G0781300
TraesCS1A03G0851300
TraesCS1A03G0856700
TraesCS1A03G0910400
TraesCS1A03G0937600
TraesCS1B03G0014100
TraesCS1B03G0017500
TraesCS1B03G0018000
TraesCS1B03G0058400
TraesCS1B03G0119400
TraesCS1B03G0165400
TraesCS1B03G0215500
TraesCS1B03G0245000
TraesCS1B03G0274400
TraesCS1B03G0512500
TraesCS1B03G0529000
TraesCS1B03G0538400
TraesCS1B03G0542000
TraesCS1B03G0553200
TraesCS1B03G0574200
TraesCS1B03G0581400
TraesCS1B03G0644100
TraesCS1B03G0666700
TraesCS1B03G0691600
TraesCS1B03G0697700
TraesCS1B03G0831400
TraesCS1B03G0873800
TraesCS1B03G0913300
TraesCS1B03G0934700
TraesCS1B03G1017200
TraesCS1B03G1117100
TraesCS1B03G1174500
TraesCS1B03G1218900
TraesCS1B03G1279500
TraesCS1D03G0007700
TraesCS1D03G0008000
TraesCS1D03G0009300
TraesCS1D03G0009400
TraesCS1D03G0009700
TraesCS1D03G0028500
TraesCS1D03G0084600
TraesCS1D03G0084800
TraesCS1D03G0107900
TraesCS1D03G0285000
TraesCS1D03G0289300
TraesCS1D03G0292800
TraesCS1D03G0372200
TraesCS1D03G0401600
TraesCS1D03G0549100
TraesCS1D03G0553800
TraesCS1D03G0572300
TraesCS1D03G0677600
TraesCS1D03G0709600
TraesCS1D03G0793500
TraesCS1D03G0795600
TraesCS1D03G0841400
TraesCS1D03G0850200
TraesCS1D03G0876400
TraesCS1D03G0960100
TraesCS1D03G0961000
TraesCS1D03G0991800
TraesCS1D03G1043200
TraesCS2A03G0007100
TraesCS2A03G0088400
TraesCS2A03G0186700
TraesCS2A03G0203300
TraesCS2A03G0220200
TraesCS2A03G0234900
TraesCS2A03G0247200
TraesCS2A03G0259600
TraesCS2A03G0261500
TraesCS2A03G0265700
TraesCS2A03G0292200
TraesCS2A03G0344800
TraesCS2A03G0386000
TraesCS2A03G0386900
TraesCS2A03G0398500
TraesCS2A03G0464300
TraesCS2A03G0477100
TraesCS2A03G0618500
TraesCS2A03G0748700
TraesCS2A03G0777700
TraesCS2A03G0807100
TraesCS2A03G0807300
TraesCS2A03G0835700
TraesCS2A03G0849700
TraesCS2A03G0944500
TraesCS2A03G0950600
TraesCS2A03G1015600
TraesCS2A03G1044300
TraesCS2A03G1078800
TraesCS2A03G1143500
TraesCS2A03G1171800
TraesCS2A03G1180200
TraesCS2A03G1187800
TraesCS2A03G1218900
TraesCS2A03G1225300
TraesCS2A03G1255000
TraesCS2A03G1262500
TraesCS2A03G1281700
TraesCS2A03G1342500
TraesCS2A03G1357300
TraesCS2B03G0048400
TraesCS2B03G0092300
TraesCS2B03G0194700
TraesCS2B03G0304300
TraesCS2B03G0317100
TraesCS2B03G0327500
TraesCS2B03G0392600
TraesCS2B03G0441700
TraesCS2B03G0478600
TraesCS2B03G0518900
TraesCS2B03G0563200
TraesCS2B03G0568900
TraesCS2B03G0598400
TraesCS2B03G1049900
TraesCS2B03G1085100
TraesCS2B03G1114100
TraesCS2B03G1129300
TraesCS2B03G1163500
TraesCS2B03G1203800
TraesCS2B03G1209500
TraesCS2B03G1211300
TraesCS2B03G1367200
TraesCS2B03G1488800
TraesCS2B03G1489900
TraesCS2B03G1532600
TraesCS2B03G1543500
TraesCS2D03G0004400
TraesCS2D03G0006300
TraesCS2D03G0008900
TraesCS2D03G0011600
TraesCS2D03G0053900
TraesCS2D03G0131500
TraesCS2D03G0138900
TraesCS2D03G0158400
TraesCS2D03G0176300
TraesCS2D03G0211100
TraesCS2D03G0220000
TraesCS2D03G0227000
TraesCS2D03G0245000
TraesCS2D03G0254700
TraesCS2D03G0296600
TraesCS2D03G0340900
TraesCS2D03G0360600
TraesCS2D03G0403100
TraesCS2D03G0409000
TraesCS2D03G0471800
TraesCS2D03G0480200
TraesCS2D03G0483400
TraesCS2D03G0616500
TraesCS2D03G0651000
TraesCS2D03G0731600
TraesCS2D03G0741300
TraesCS2D03G0778900
TraesCS2D03G0793700
TraesCS2D03G0922000
TraesCS2D03G0955600
TraesCS2D03G0963800
TraesCS2D03G0965200
TraesCS2D03G0981200
TraesCS2D03G1018200
TraesCS2D03G1018400
TraesCS2D03G1021500
TraesCS2D03G1022200
TraesCS2D03G1022400
TraesCS2D03G1028900
TraesCS2D03G1077400
TraesCS2D03G1122000
TraesCS2D03G1123800
TraesCS2D03G1150300
TraesCS2D03G1172100
TraesCS2D03G1179500
TraesCS2D03G1199900
TraesCS2D03G1216800
TraesCS2D03G1256000
TraesCS2D03G1262100
TraesCS2D03G1264500
TraesCS2D03G1292700
TraesCS2D03G1306500
TraesCS3A03G0030800
TraesCS3A03G0078000
TraesCS3A03G0102200
TraesCS3A03G0230700
TraesCS3A03G0234800
TraesCS3A03G0238100
TraesCS3A03G0269600
TraesCS3A03G0291100
TraesCS3A03G0291900
TraesCS3A03G0325200
TraesCS3A03G0344300
TraesCS3A03G0615800
TraesCS3A03G0719700
TraesCS3A03G0732000
TraesCS3A03G0776800
TraesCS3A03G0814500
TraesCS3A03G0830100
TraesCS3A03G0830700
TraesCS3A03G0835800
TraesCS3A03G0844700
TraesCS3A03G0874200
TraesCS3A03G0875300
TraesCS3A03G0939900
TraesCS3A03G0940400
TraesCS3A03G0940900
TraesCS3A03G0997400
TraesCS3A03G1021500
TraesCS3A03G1035900
TraesCS3A03G1114000
TraesCS3A03G1267200
TraesCS3B03G0006900
TraesCS3B03G0018000
TraesCS3B03G0053700
TraesCS3B03G0102600
TraesCS3B03G0115900
TraesCS3B03G0132700
TraesCS3B03G0275600
TraesCS3B03G0286900
TraesCS3B03G0293500
TraesCS3B03G0305500
TraesCS3B03G0324700
TraesCS3B03G0345100
TraesCS3B03G0379300
TraesCS3B03G0422900
TraesCS3B03G0645400
TraesCS3B03G0697400
TraesCS3B03G0701800
TraesCS3B03G0718700
TraesCS3B03G0772700
TraesCS3B03G0795000
TraesCS3B03G0895000
TraesCS3B03G0959100
TraesCS3B03G0970400
TraesCS3B03G0978800
TraesCS3B03G0990300
TraesCS3B03G0991500
TraesCS3B03G1010600
TraesCS3B03G1013100
TraesCS3B03G1029000
TraesCS3B03G1033900
TraesCS3B03G1050600
TraesCS3B03G1089900
TraesCS3B03G1129100
TraesCS3B03G1147700
TraesCS3B03G1174600
TraesCS3B03G1191300
TraesCS3B03G1292100
TraesCS3B03G1485200
TraesCS3B03G1494300
TraesCS3B03G1494600
TraesCS3B03G1523800
TraesCS3D03G0002800
TraesCS3D03G0024300
TraesCS3D03G0043600
TraesCS3D03G0044300
TraesCS3D03G0075200
TraesCS3D03G0130300
TraesCS3D03G0221600
TraesCS3D03G0229900
TraesCS3D03G0248900
TraesCS3D03G0311200
TraesCS3D03G0490500
TraesCS3D03G0529600
TraesCS3D03G0609900
TraesCS3D03G0641600
TraesCS3D03G0641800
TraesCS3D03G0658000
TraesCS3D03G0679800
TraesCS3D03G0717900
TraesCS3D03G0761000
TraesCS3D03G0761200
TraesCS3D03G0761900
TraesCS3D03G0767200
TraesCS3D03G0774500
TraesCS3D03G0787600
TraesCS3D03G0794900
TraesCS3D03G0797000
TraesCS3D03G0800200
TraesCS3D03G0801200
TraesCS3D03G0935000
TraesCS3D03G0948800
TraesCS3D03G0958900
TraesCS3D03G0960200
TraesCS3D03G0976100
TraesCS3D03G0995300
TraesCS3D03G1040400
TraesCS3D03G1096000
TraesCS3D03G1132200
TraesCS3D03G1180200
TraesCS3D03G1180400
TraesCS3D03G1181300
TraesCS4A03G0060100
TraesCS4A03G0062500
TraesCS4A03G0072600
TraesCS4A03G0080300
TraesCS4A03G0081700
TraesCS4A03G0105100
TraesCS4A03G0118900
TraesCS4A03G0126400
TraesCS4A03G0143300
TraesCS4A03G0154900
TraesCS4A03G0220300
TraesCS4A03G0260800
TraesCS4A03G0277300
TraesCS4A03G0286400
TraesCS4A03G0486700
TraesCS4A03G0610100
TraesCS4A03G0775600
TraesCS4A03G0780100
TraesCS4A03G0793700
TraesCS4A03G0887900
TraesCS4A03G0964700
TraesCS4A03G1007800
TraesCS4A03G1082400
TraesCS4A03G1098500
TraesCS4A03G1108800
TraesCS4A03G1132600
TraesCS4A03G1216000
TraesCS4A03G1223500
TraesCS4A03G1224300
TraesCS4A03G1224500
TraesCS4A03G1254900
TraesCS4B03G0013500
TraesCS4B03G0038100
TraesCS4B03G0089100
TraesCS4B03G0116600
TraesCS4B03G0124800
TraesCS4B03G0158500
TraesCS4B03G0181400
TraesCS4B03G0194100
TraesCS4B03G0195400
TraesCS4B03G0224400
TraesCS4B03G0252600
TraesCS4B03G0307400
TraesCS4B03G0317800
TraesCS4B03G0497000
TraesCS4B03G0559400
TraesCS4B03G0564400
TraesCS4B03G0584500
TraesCS4B03G0596500
TraesCS4B03G0617100
TraesCS4B03G0643100
TraesCS4B03G0686200
TraesCS4B03G0764200
TraesCS4B03G0788300
TraesCS4B03G0838600
TraesCS4B03G0885400
TraesCS4B03G0899400
TraesCS4D03G0000700
TraesCS4D03G0003800
TraesCS4D03G0105000
TraesCS4D03G0146700
TraesCS4D03G0262200
TraesCS4D03G0264800
TraesCS4D03G0430200
TraesCS4D03G0450600
TraesCS4D03G0479200
TraesCS4D03G0520000
TraesCS4D03G0625800
TraesCS4D03G0632600
TraesCS4D03G0682000
TraesCS4D03G0686200
TraesCS4D03G0705500
TraesCS4D03G0779400
TraesCS4D03G0787500
TraesCS5A03G0003900
TraesCS5A03G0004000
TraesCS5A03G0170300
TraesCS5A03G0171200
TraesCS5A03G0396000
TraesCS5A03G0547300
TraesCS5A03G0584300
TraesCS5A03G0611600
TraesCS5A03G0695700
TraesCS5A03G0760400
TraesCS5A03G0816000
TraesCS5A03G0839700
TraesCS5A03G0896800
TraesCS5A03G0905000
TraesCS5A03G0919100
TraesCS5A03G0931200
TraesCS5A03G1020900
TraesCS5A03G1022900
TraesCS5A03G1076800
TraesCS5A03G1093100
TraesCS5A03G1159400
TraesCS5A03G1283600
TraesCS5A03G1287700
TraesCS5B03G0004100
TraesCS5B03G0004200
TraesCS5B03G0139000
TraesCS5B03G0300400
TraesCS5B03G0369200
TraesCS5B03G0399100
TraesCS5B03G0416600
TraesCS5B03G0490500
TraesCS5B03G0541700
TraesCS5B03G0573200
TraesCS5B03G0578000
TraesCS5B03G0589900
TraesCS5B03G0599000
TraesCS5B03G0624400
TraesCS5B03G0692900
TraesCS5B03G0715000
TraesCS5B03G0785800
TraesCS5B03G0795300
TraesCS5B03G0803500
TraesCS5B03G0849000
TraesCS5B03G0997700
TraesCS5B03G1007200
TraesCS5B03G1160100
TraesCS5B03G1293500
TraesCS5B03G1335500
TraesCS5B03G1379800
TraesCS5D03G0005300
TraesCS5D03G0005400
TraesCS5D03G0020400
TraesCS5D03G0024200
TraesCS5D03G0031100
TraesCS5D03G0048500
TraesCS5D03G0087700
TraesCS5D03G0372800
TraesCS5D03G0453200
TraesCS5D03G0453600
TraesCS5D03G0528200
TraesCS5D03G0530000
TraesCS5D03G0552900
TraesCS5D03G0561900
TraesCS5D03G0588500
TraesCS5D03G0647300
TraesCS5D03G0686200
TraesCS5D03G0720900
TraesCS5D03G0880000
TraesCS5D03G0903600
TraesCS5D03G0913100
TraesCS5D03G0965100
TraesCS5D03G0974200
TraesCS5D03G1052100
TraesCS5D03G1166200
TraesCS5D03G1176300
TraesCS5D03G1190800
TraesCS5D03G1190900
TraesCS5D03G1228300
TraesCS5D03G1234000
TraesCS6A03G0029800
TraesCS6A03G0090400
TraesCS6A03G0133000
TraesCS6A03G0133500
TraesCS6A03G0142200
TraesCS6A03G0158900
TraesCS6A03G0192800
TraesCS6A03G0325600
TraesCS6A03G0357100
TraesCS6A03G0604600
TraesCS6A03G0643900
TraesCS6A03G0687100
TraesCS6A03G0707900
TraesCS6A03G0735900
TraesCS6A03G0806300
TraesCS6A03G0848400
TraesCS6A03G0882200
TraesCS6A03G0927500
TraesCS6A03G0928700
TraesCS6A03G0934300
TraesCS6A03G0957800
TraesCS6A03G0993600
TraesCS6A03G1048300
TraesCS6B03G0081400
TraesCS6B03G0098500
TraesCS6B03G0141400
TraesCS6B03G0365400
TraesCS6B03G0420100
TraesCS6B03G0433300
TraesCS6B03G0484100
TraesCS6B03G0513100
TraesCS6B03G0683900
TraesCS6B03G0769900
TraesCS6B03G0770100
TraesCS6B03G0835400
TraesCS6B03G0840700
TraesCS6B03G0867100
TraesCS6B03G0970500
TraesCS6B03G0970900
TraesCS6B03G1100200
TraesCS6B03G1134200
TraesCS6B03G1136300
TraesCS6B03G1143700
TraesCS6B03G1147100
TraesCS6B03G1204700
TraesCS6B03G1301800
TraesCS6D03G0007300
TraesCS6D03G0056000
TraesCS6D03G0082600
TraesCS6D03G0099300
TraesCS6D03G0310700
TraesCS6D03G0320500
TraesCS6D03G0322600
TraesCS6D03G0591900
TraesCS6D03G0612600
TraesCS6D03G0677700
TraesCS6D03G0692900
TraesCS6D03G0709800
TraesCS6D03G0733500
TraesCS6D03G0751100
TraesCS6D03G0764400
TraesCS6D03G0802300
TraesCS6D03G0802500
TraesCS6D03G0809900
TraesCS7A03G0018100
TraesCS7A03G0018600
TraesCS7A03G0019700
TraesCS7A03G0062900
TraesCS7A03G0072700
TraesCS7A03G0120000
TraesCS7A03G0132200
TraesCS7A03G0337200
TraesCS7A03G0440400
TraesCS7A03G0507400
TraesCS7A03G0612200
TraesCS7A03G0832300
TraesCS7A03G0845500
TraesCS7A03G0910000
TraesCS7A03G0927300
TraesCS7A03G0945000
TraesCS7A03G0946200
TraesCS7A03G1023200
TraesCS7A03G1154300
TraesCS7A03G1198400
TraesCS7A03G1233400
TraesCS7A03G1249000
TraesCS7A03G1341700
TraesCS7B03G0084800
TraesCS7B03G0180900
TraesCS7B03G0199300
TraesCS7B03G0306700
TraesCS7B03G0313400
TraesCS7B03G0320100
TraesCS7B03G0351500
TraesCS7B03G0352200
TraesCS7B03G0395000
TraesCS7B03G0439700
TraesCS7B03G0443900
TraesCS7B03G0474100
TraesCS7B03G0486500
TraesCS7B03G0625100
TraesCS7B03G0654700
TraesCS7B03G0695600
TraesCS7B03G0732300
TraesCS7B03G0742600
TraesCS7B03G0874700
TraesCS7B03G0875200
TraesCS7B03G0889300
TraesCS7B03G0895300
TraesCS7B03G0898100
TraesCS7B03G0939200
TraesCS7B03G0962900
TraesCS7B03G1025400
TraesCS7B03G1108300
TraesCS7B03G1124800
TraesCS7B03G1154100
TraesCS7D03G0020100
TraesCS7D03G0020400
TraesCS7D03G0021600
TraesCS7D03G0052600
TraesCS7D03G0088200
TraesCS7D03G0093100
TraesCS7D03G0108600
TraesCS7D03G0123600
TraesCS7D03G0124600
TraesCS7D03G0181100
TraesCS7D03G0183800
TraesCS7D03G0214600
TraesCS7D03G0325300
TraesCS7D03G0326600
TraesCS7D03G0348500
TraesCS7D03G0429800
TraesCS7D03G0474900
TraesCS7D03G0485900
TraesCS7D03G0487900
TraesCS7D03G0512500
TraesCS7D03G0627200
TraesCS7D03G0727300
TraesCS7D03G0792900
TraesCS7D03G0804500
TraesCS7D03G0811800
TraesCS7D03G0815300
TraesCS7D03G0830100
TraesCS7D03G0881900
TraesCS7D03G0909400
TraesCS7D03G0918900
TraesCS7D03G0925300
TraesCS7D03G0999100
TraesCS7D03G1042900
TraesCS7D03G1067500
TraesCS7D03G1074700
TraesCS7D03G1086300
TraesCS7D03G1093300
TraesCS7D03G1128600
TraesCS7D03G1175300
TraesCS7D03G1304100
TraesCSU03G0111300

### Sheet: TableS6B
TraesCS1A03G0020900
TraesCS1A03G0023600
TraesCS1A03G0032200
TraesCS1A03G0068100
TraesCS1A03G0076000
TraesCS1A03G0138900
TraesCS1A03G0139500
TraesCS1A03G0171300
TraesCS1A03G0174900
TraesCS1A03G0197600
TraesCS1A03G0207300
TraesCS1A03G0282000
TraesCS1A03G0293500
TraesCS1A03G0294200
TraesCS1A03G0294700
TraesCS1A03G0313300
TraesCS1A03G0339300
TraesCS1A03G0410200
TraesCS1A03G0426600
TraesCS1A03G0447000
TraesCS1A03G0461700
TraesCS1A03G0465100
TraesCS1A03G0465800
TraesCS1A03G0486500
TraesCS1A03G0497700
TraesCS1A03G0556700
TraesCS1A03G0630500
TraesCS1A03G0641500
TraesCS1A03G0648400
TraesCS1A03G0657000
TraesCS1A03G0660500
TraesCS1A03G0673800
TraesCS1A03G0718400
TraesCS1A03G0722000
TraesCS1A03G0761900
TraesCS1A03G0765300
TraesCS1A03G0782200
TraesCS1A03G0803800
TraesCS1A03G0809100
TraesCS1A03G0836300
TraesCS1A03G0860700
TraesCS1A03G0874000
TraesCS1A03G0929700
TraesCS1A03G0986900
TraesCS1A03G1006500
TraesCS1A03G1048400
TraesCS1B03G0101000
TraesCS1B03G0119300
TraesCS1B03G0187100
TraesCS1B03G0188600
TraesCS1B03G0190500
TraesCS1B03G0203400
TraesCS1B03G0315800
TraesCS1B03G0325000
TraesCS1B03G0367500
TraesCS1B03G0371000
TraesCS1B03G0376600
TraesCS1B03G0378100
TraesCS1B03G0378900
TraesCS1B03G0394600
TraesCS1B03G0485000
TraesCS1B03G0501800
TraesCS1B03G0548800
TraesCS1B03G0549500
TraesCS1B03G0549700
TraesCS1B03G0550200
TraesCS1B03G0563600
TraesCS1B03G0564700
TraesCS1B03G0577000
TraesCS1B03G0582700
TraesCS1B03G0586900
TraesCS1B03G0589800
TraesCS1B03G0610000
TraesCS1B03G0649800
TraesCS1B03G0661000
TraesCS1B03G0662800
TraesCS1B03G0672600
TraesCS1B03G0704000
TraesCS1B03G0734300
TraesCS1B03G0745100
TraesCS1B03G0749400
TraesCS1B03G0772800
TraesCS1B03G0810500
TraesCS1B03G0824100
TraesCS1B03G0853100
TraesCS1B03G0880700
TraesCS1B03G0915800
TraesCS1B03G0925400
TraesCS1B03G0982900
TraesCS1B03G0998200
TraesCS1B03G1003000
TraesCS1B03G1053200
TraesCS1B03G1053700
TraesCS1B03G1065800
TraesCS1B03G1151300
TraesCS1B03G1169100
TraesCS1B03G1183100
TraesCS1B03G1187400
TraesCS1B03G1202000
TraesCS1B03G1209500
TraesCS1B03G1209600
TraesCS1B03G1221300
TraesCS1D03G0051100
TraesCS1D03G0058000
TraesCS1D03G0061600
TraesCS1D03G0066300
TraesCS1D03G0127000
TraesCS1D03G0169900
TraesCS1D03G0216800
TraesCS1D03G0276900
TraesCS1D03G0281600
TraesCS1D03G0307600
TraesCS1D03G0347800
TraesCS1D03G0373000
TraesCS1D03G0380200
TraesCS1D03G0390800
TraesCS1D03G0427100
TraesCS1D03G0432700
TraesCS1D03G0433300
TraesCS1D03G0458200
TraesCS1D03G0481500
TraesCS1D03G0509400
TraesCS1D03G0547500
TraesCS1D03G0549500
TraesCS1D03G0558700
TraesCS1D03G0591700
TraesCS1D03G0594600
TraesCS1D03G0614900
TraesCS1D03G0617700
TraesCS1D03G0617800
TraesCS1D03G0645100
TraesCS1D03G0681100
TraesCS1D03G0681800
TraesCS1D03G0716600
TraesCS1D03G0729600
TraesCS1D03G0733000
TraesCS1D03G0736800
TraesCS1D03G0737900
TraesCS1D03G0749100
TraesCS1D03G0751900
TraesCS1D03G0758000
TraesCS1D03G0772600
TraesCS1D03G0805100
TraesCS1D03G0814500
TraesCS1D03G0814800
TraesCS1D03G0831900
TraesCS1D03G0861700
TraesCS1D03G0863400
TraesCS1D03G0874600
TraesCS1D03G0888300
TraesCS1D03G0941300
TraesCS1D03G0941600
TraesCS1D03G0954900
TraesCS1D03G0963600
TraesCS1D03G0968300
TraesCS1D03G0985100
TraesCS1D03G1012400
TraesCS2A03G0069300
TraesCS2A03G0097400
TraesCS2A03G0131600
TraesCS2A03G0131800
TraesCS2A03G0132000
TraesCS2A03G0132200
TraesCS2A03G0140600
TraesCS2A03G0158900
TraesCS2A03G0176700
TraesCS2A03G0217800
TraesCS2A03G0219600
TraesCS2A03G0239600
TraesCS2A03G0241800
TraesCS2A03G0252300
TraesCS2A03G0274100
TraesCS2A03G0285000
TraesCS2A03G0291600
TraesCS2A03G0327500
TraesCS2A03G0345300
TraesCS2A03G0387900
TraesCS2A03G0388400
TraesCS2A03G0430100
TraesCS2A03G0460500
TraesCS2A03G0462900
TraesCS2A03G0585200
TraesCS2A03G0597500
TraesCS2A03G0655300
TraesCS2A03G0664500
TraesCS2A03G0708700
TraesCS2A03G0734000
TraesCS2A03G0738500
TraesCS2A03G0766400
TraesCS2A03G0776000
TraesCS2A03G0776400
TraesCS2A03G0787500
TraesCS2A03G0843700
TraesCS2A03G0892400
TraesCS2A03G0903600
TraesCS2A03G0930300
TraesCS2A03G0948800
TraesCS2A03G0964900
TraesCS2A03G1018500
TraesCS2A03G1038300
TraesCS2A03G1057900
TraesCS2A03G1061900
TraesCS2A03G1141500
TraesCS2A03G1168100
TraesCS2A03G1201800
TraesCS2A03G1209900
TraesCS2A03G1214500
TraesCS2A03G1272900
TraesCS2A03G1311800
TraesCS2A03G1357200
TraesCS2B03G0027300
TraesCS2B03G0063100
TraesCS2B03G0082200
TraesCS2B03G0086500
TraesCS2B03G0087700
TraesCS2B03G0098400
TraesCS2B03G0122200
TraesCS2B03G0139000
TraesCS2B03G0178600
TraesCS2B03G0179100
TraesCS2B03G0179200
TraesCS2B03G0179300
TraesCS2B03G0179600
TraesCS2B03G0263000
TraesCS2B03G0284600
TraesCS2B03G0298900
TraesCS2B03G0332500
TraesCS2B03G0335000
TraesCS2B03G0383900
TraesCS2B03G0395600
TraesCS2B03G0409600
TraesCS2B03G0428200
TraesCS2B03G0434200
TraesCS2B03G0481700
TraesCS2B03G0532800
TraesCS2B03G0543000
TraesCS2B03G0602700
TraesCS2B03G0730500
TraesCS2B03G0787600
TraesCS2B03G0790800
TraesCS2B03G0798700
TraesCS2B03G0802200
TraesCS2B03G0815100
TraesCS2B03G0858800
TraesCS2B03G0859100
TraesCS2B03G0875100
TraesCS2B03G0875200
TraesCS2B03G0905000
TraesCS2B03G0958000
TraesCS2B03G1001500
TraesCS2B03G1009100
TraesCS2B03G1043800
TraesCS2B03G1047500
TraesCS2B03G1062700
TraesCS2B03G1069500
TraesCS2B03G1075200
TraesCS2B03G1160400
TraesCS2B03G1186800
TraesCS2B03G1298000
TraesCS2B03G1302600
TraesCS2B03G1321200
TraesCS2B03G1359900
TraesCS2B03G1371400
TraesCS2B03G1380700
TraesCS2B03G1385200
TraesCS2B03G1388000
TraesCS2B03G1392800
TraesCS2B03G1455300
TraesCS2B03G1560200
TraesCS2D03G0019300
TraesCS2D03G0055100
TraesCS2D03G0061800
TraesCS2D03G0062300
TraesCS2D03G0062400
TraesCS2D03G0126300
TraesCS2D03G0128700
TraesCS2D03G0128800
TraesCS2D03G0140800
TraesCS2D03G0192600
TraesCS2D03G0196100
TraesCS2D03G0247100
TraesCS2D03G0306700
TraesCS2D03G0325400
TraesCS2D03G0353800
TraesCS2D03G0389100
TraesCS2D03G0430200
TraesCS2D03G0442000
TraesCS2D03G0488800
TraesCS2D03G0576500
TraesCS2D03G0590300
TraesCS2D03G0598600
TraesCS2D03G0601400
TraesCS2D03G0619100
TraesCS2D03G0641200
TraesCS2D03G0681400
TraesCS2D03G0711000
TraesCS2D03G0716400
TraesCS2D03G0725500
TraesCS2D03G0786100
TraesCS2D03G0803700
TraesCS2D03G0850600
TraesCS2D03G0860000
TraesCS2D03G0869100
TraesCS2D03G0889900
TraesCS2D03G0895500
TraesCS2D03G0904000
TraesCS2D03G0908700
TraesCS2D03G0917400
TraesCS2D03G0927100
TraesCS2D03G0959100
TraesCS2D03G0977800
TraesCS2D03G1002600
TraesCS2D03G1092400
TraesCS2D03G1112600
TraesCS2D03G1114400
TraesCS2D03G1150000
TraesCS2D03G1162600
TraesCS2D03G1165600
TraesCS2D03G1170700
TraesCS2D03G1171600
TraesCS2D03G1186000
TraesCS2D03G1210300
TraesCS2D03G1213200
TraesCS2D03G1228200
TraesCS2D03G1228700
TraesCS3A03G0171900
TraesCS3A03G0184200
TraesCS3A03G0205700
TraesCS3A03G0219400
TraesCS3A03G0277200
TraesCS3A03G0288500
TraesCS3A03G0324500
TraesCS3A03G0338800
TraesCS3A03G0348200
TraesCS3A03G0352200
TraesCS3A03G0358800
TraesCS3A03G0359800
TraesCS3A03G0360000
TraesCS3A03G0371900
TraesCS3A03G0451700
TraesCS3A03G0460600
TraesCS3A03G0531900
TraesCS3A03G0532000
TraesCS3A03G0589100
TraesCS3A03G0593600
TraesCS3A03G0598500
TraesCS3A03G0606100
TraesCS3A03G0625100
TraesCS3A03G0656500
TraesCS3A03G0694500
TraesCS3A03G0700600
TraesCS3A03G0700900
TraesCS3A03G0706000
TraesCS3A03G0706900
TraesCS3A03G0713800
TraesCS3A03G0717500
TraesCS3A03G0780400
TraesCS3A03G0780700
TraesCS3A03G0795500
TraesCS3A03G0809200
TraesCS3A03G0864700
TraesCS3A03G0889200
TraesCS3A03G0904700
TraesCS3A03G0904900
TraesCS3A03G0905000
TraesCS3A03G0919200
TraesCS3A03G0928400
TraesCS3A03G0943600
TraesCS3A03G1006600
TraesCS3A03G1009400
TraesCS3A03G1028300
TraesCS3A03G1037900
TraesCS3A03G1141700
TraesCS3A03G1146800
TraesCS3A03G1171500
TraesCS3A03G1191900
TraesCS3A03G1192100
TraesCS3A03G1193500
TraesCS3A03G1263600
TraesCS3B03G0006100
TraesCS3B03G0040400
TraesCS3B03G0079800
TraesCS3B03G0222300
TraesCS3B03G0248400
TraesCS3B03G0269900
TraesCS3B03G0303300
TraesCS3B03G0403800
TraesCS3B03G0407400
TraesCS3B03G0532100
TraesCS3B03G0640300
TraesCS3B03G0669100
TraesCS3B03G0675200
TraesCS3B03G0697900
TraesCS3B03G0726500
TraesCS3B03G0733400
TraesCS3B03G0779500
TraesCS3B03G0781200
TraesCS3B03G0798700
TraesCS3B03G0853900
TraesCS3B03G0917300
TraesCS3B03G0931500
TraesCS3B03G0957300
TraesCS3B03G0962800
TraesCS3B03G0987400
TraesCS3B03G1003100
TraesCS3B03G1020400
TraesCS3B03G1027800
TraesCS3B03G1036900
TraesCS3B03G1040700
TraesCS3B03G1053900
TraesCS3B03G1056800
TraesCS3B03G1076600
TraesCS3B03G1159100
TraesCS3B03G1196000
TraesCS3B03G1232900
TraesCS3B03G1235600
TraesCS3B03G1274600
TraesCS3B03G1318800
TraesCS3B03G1402700
TraesCS3B03G1402800
TraesCS3B03G1434900
TraesCS3D03G0000600
TraesCS3D03G0031100
TraesCS3D03G0066200
TraesCS3D03G0072200
TraesCS3D03G0077300
TraesCS3D03G0116400
TraesCS3D03G0151300
TraesCS3D03G0154400
TraesCS3D03G0166700
TraesCS3D03G0167200
TraesCS3D03G0172300
TraesCS3D03G0172400
TraesCS3D03G0181300
TraesCS3D03G0188000
TraesCS3D03G0195700
TraesCS3D03G0241700
TraesCS3D03G0266900
TraesCS3D03G0276500
TraesCS3D03G0289400
TraesCS3D03G0300200
TraesCS3D03G0319400
TraesCS3D03G0337600
TraesCS3D03G0338100
TraesCS3D03G0339000
TraesCS3D03G0392300
TraesCS3D03G0408300
TraesCS3D03G0423000
TraesCS3D03G0497800
TraesCS3D03G0502600
TraesCS3D03G0543900
TraesCS3D03G0548000
TraesCS3D03G0567300
TraesCS3D03G0577800
TraesCS3D03G0584900
TraesCS3D03G0603100
TraesCS3D03G0623300
TraesCS3D03G0648000
TraesCS3D03G0662300
TraesCS3D03G0688500
TraesCS3D03G0707800
TraesCS3D03G0735200
TraesCS3D03G0745400
TraesCS3D03G0760800
TraesCS3D03G0770700
TraesCS3D03G0784800
TraesCS3D03G0804000
TraesCS3D03G0804500
TraesCS3D03G0831800
TraesCS3D03G0863000
TraesCS3D03G0864200
TraesCS3D03G0934600
TraesCS3D03G0936800
TraesCS3D03G0964000
TraesCS3D03G0993300
TraesCS3D03G1065000
TraesCS3D03G1115100
TraesCS3D03G1115200
TraesCS3D03G1136100
TraesCS4A03G0002600
TraesCS4A03G0006300
TraesCS4A03G0020700
TraesCS4A03G0069400
TraesCS4A03G0083200
TraesCS4A03G0120400
TraesCS4A03G0122800
TraesCS4A03G0126900
TraesCS4A03G0152500
TraesCS4A03G0164000
TraesCS4A03G0164900
TraesCS4A03G0191200
TraesCS4A03G0226200
TraesCS4A03G0228100
TraesCS4A03G0277700
TraesCS4A03G0296900
TraesCS4A03G0400400
TraesCS4A03G0498900
TraesCS4A03G0506100
TraesCS4A03G0512900
TraesCS4A03G0516700
TraesCS4A03G0542300
TraesCS4A03G0574600
TraesCS4A03G0619200
TraesCS4A03G0627200
TraesCS4A03G0646500
TraesCS4A03G0651600
TraesCS4A03G0652000
TraesCS4A03G0666800
TraesCS4A03G0669400
TraesCS4A03G0677400
TraesCS4A03G0683300
TraesCS4A03G0692000
TraesCS4A03G0730100
TraesCS4A03G0733800
TraesCS4A03G0745200
TraesCS4A03G0796400
TraesCS4A03G0801600
TraesCS4A03G0836900
TraesCS4A03G0850000
TraesCS4A03G0866700
TraesCS4A03G0873600
TraesCS4A03G0930000
TraesCS4A03G0991200
TraesCS4A03G0992900
TraesCS4A03G1023000
TraesCS4A03G1061800
TraesCS4A03G1071200
TraesCS4A03G1074200
TraesCS4A03G1102500
TraesCS4A03G1133400
TraesCS4A03G1158000
TraesCS4A03G1185500
TraesCS4A03G1188900
TraesCS4A03G1245300
TraesCS4B03G0029800
TraesCS4B03G0033400
TraesCS4B03G0070800
TraesCS4B03G0083200
TraesCS4B03G0084400
TraesCS4B03G0103100
TraesCS4B03G0110500
TraesCS4B03G0117800
TraesCS4B03G0131500
TraesCS4B03G0147600
TraesCS4B03G0147800
TraesCS4B03G0154600
TraesCS4B03G0155300
TraesCS4B03G0176600
TraesCS4B03G0183200
TraesCS4B03G0184500
TraesCS4B03G0199800
TraesCS4B03G0216300
TraesCS4B03G0231200
TraesCS4B03G0282400
TraesCS4B03G0282800
TraesCS4B03G0287600
TraesCS4B03G0403600
TraesCS4B03G0411300
TraesCS4B03G0439100
TraesCS4B03G0468700
TraesCS4B03G0477300
TraesCS4B03G0481800
TraesCS4B03G0484900
TraesCS4B03G0486000
TraesCS4B03G0491100
TraesCS4B03G0542600
TraesCS4B03G0544300
TraesCS4B03G0552500
TraesCS4B03G0554800
TraesCS4B03G0578100
TraesCS4B03G0579800
TraesCS4B03G0610600
TraesCS4B03G0644200
TraesCS4B03G0647900
TraesCS4B03G0655900
TraesCS4B03G0700700
TraesCS4B03G0701000
TraesCS4B03G0701200
TraesCS4B03G0702800
TraesCS4B03G0711200
TraesCS4B03G0715000
TraesCS4B03G0741600
TraesCS4B03G0745700
TraesCS4B03G0753900
TraesCS4B03G0790400
TraesCS4B03G0790900
TraesCS4B03G0827400
TraesCS4B03G0852300
TraesCS4B03G0895400
TraesCS4B03G0930200
TraesCS4B03G0939500
TraesCS4B03G0940000
TraesCS4B03G0943100
TraesCS4D03G0012300
TraesCS4D03G0022900
TraesCS4D03G0029300
TraesCS4D03G0040700
TraesCS4D03G0060200
TraesCS4D03G0094300
TraesCS4D03G0111500
TraesCS4D03G0124900
TraesCS4D03G0125300
TraesCS4D03G0131000
TraesCS4D03G0144400
TraesCS4D03G0146800
TraesCS4D03G0168000
TraesCS4D03G0238800
TraesCS4D03G0240700
TraesCS4D03G0244900
TraesCS4D03G0418800
TraesCS4D03G0432400
TraesCS4D03G0433600
TraesCS4D03G0436200
TraesCS4D03G0480300
TraesCS4D03G0489500
TraesCS4D03G0519000
TraesCS4D03G0524400
TraesCS4D03G0541200
TraesCS4D03G0573600
TraesCS4D03G0575900
TraesCS4D03G0607600
TraesCS4D03G0613400
TraesCS4D03G0627300
TraesCS4D03G0667600
TraesCS4D03G0706200
TraesCS4D03G0716300
TraesCS4D03G0753700
TraesCS4D03G0758000
TraesCS4D03G0789100
TraesCS4D03G0829300
TraesCS4D03G0832900
TraesCS5A03G0043900
TraesCS5A03G0108900
TraesCS5A03G0112400
TraesCS5A03G0143500
TraesCS5A03G0155200
TraesCS5A03G0175900
TraesCS5A03G0237600
TraesCS5A03G0237700
TraesCS5A03G0251700
TraesCS5A03G0261000
TraesCS5A03G0410400
TraesCS5A03G0411300
TraesCS5A03G0487100
TraesCS5A03G0490200
TraesCS5A03G0494600
TraesCS5A03G0501300
TraesCS5A03G0519000
TraesCS5A03G0551800
TraesCS5A03G0576600
TraesCS5A03G0584700
TraesCS5A03G0597900
TraesCS5A03G0609300
TraesCS5A03G0610600
TraesCS5A03G0616900
TraesCS5A03G0652800
TraesCS5A03G0665300
TraesCS5A03G0680600
TraesCS5A03G0730500
TraesCS5A03G0771400
TraesCS5A03G0800200
TraesCS5A03G0810000
TraesCS5A03G0814500
TraesCS5A03G0843800
TraesCS5A03G0888300
TraesCS5A03G0903900
TraesCS5A03G0918800
TraesCS5A03G0930300
TraesCS5A03G0931300
TraesCS5A03G0939800
TraesCS5A03G0954700
TraesCS5A03G0987900
TraesCS5A03G1070900
TraesCS5A03G1073100
TraesCS5A03G1073200
TraesCS5A03G1074100
TraesCS5A03G1114000
TraesCS5A03G1138000
TraesCS5A03G1154300
TraesCS5A03G1161400
TraesCS5A03G1174100
TraesCS5A03G1203000
TraesCS5A03G1225300
TraesCS5A03G1244300
TraesCS5A03G1262300
TraesCS5A03G1262400
TraesCS5A03G1262600
TraesCS5A03G1275400
TraesCS5B03G0014800
TraesCS5B03G0023800
TraesCS5B03G0035900
TraesCS5B03G0120500
TraesCS5B03G0157900
TraesCS5B03G0168300
TraesCS5B03G0175300
TraesCS5B03G0189300
TraesCS5B03G0199600
TraesCS5B03G0229200
TraesCS5B03G0242100
TraesCS5B03G0254800
TraesCS5B03G0256600
TraesCS5B03G0257000
TraesCS5B03G0333200
TraesCS5B03G0343700
TraesCS5B03G0364100
TraesCS5B03G0403500
TraesCS5B03G0408300
TraesCS5B03G0430600
TraesCS5B03G0437800
TraesCS5B03G0449300
TraesCS5B03G0486200
TraesCS5B03G0558600
TraesCS5B03G0560300
TraesCS5B03G0588200
TraesCS5B03G0592100
TraesCS5B03G0594900
TraesCS5B03G0599200
TraesCS5B03G0599300
TraesCS5B03G0627500
TraesCS5B03G0627800
TraesCS5B03G0643900
TraesCS5B03G0704500
TraesCS5B03G0720400
TraesCS5B03G0785200
TraesCS5B03G0873100
TraesCS5B03G0873800
TraesCS5B03G0884400
TraesCS5B03G0929600
TraesCS5B03G0967100
TraesCS5B03G0980800
TraesCS5B03G0993100
TraesCS5B03G1008500
TraesCS5B03G1010400
TraesCS5B03G1033900
TraesCS5B03G1034200
TraesCS5B03G1091000
TraesCS5B03G1124100
TraesCS5B03G1131000
TraesCS5B03G1135100
TraesCS5B03G1135600
TraesCS5B03G1141800
TraesCS5B03G1183000
TraesCS5B03G1188000
TraesCS5B03G1208500
TraesCS5B03G1212500
TraesCS5B03G1219100
TraesCS5B03G1240000
TraesCS5B03G1245200
TraesCS5B03G1250700
TraesCS5B03G1259800
TraesCS5B03G1263700
TraesCS5B03G1264400
TraesCS5B03G1270300
TraesCS5B03G1271700
TraesCS5B03G1356500
TraesCS5D03G0038600
TraesCS5D03G0046500
TraesCS5D03G0058700
TraesCS5D03G0096000
TraesCS5D03G0113800
TraesCS5D03G0130100
TraesCS5D03G0164300
TraesCS5D03G0175400
TraesCS5D03G0224100
TraesCS5D03G0244200
TraesCS5D03G0245800
TraesCS5D03G0248900
TraesCS5D03G0259400
TraesCS5D03G0324000
TraesCS5D03G0324400
TraesCS5D03G0360000
TraesCS5D03G0361600
TraesCS5D03G0369400
TraesCS5D03G0372000
TraesCS5D03G0403800
TraesCS5D03G0419900
TraesCS5D03G0451000
TraesCS5D03G0464000
TraesCS5D03G0507100
TraesCS5D03G0518800
TraesCS5D03G0540900
TraesCS5D03G0544700
TraesCS5D03G0552200
TraesCS5D03G0557800
TraesCS5D03G0562500
TraesCS5D03G0567600
TraesCS5D03G0573500
TraesCS5D03G0594600
TraesCS5D03G0595400
TraesCS5D03G0617100
TraesCS5D03G0621000
TraesCS5D03G0624300
TraesCS5D03G0633400
TraesCS5D03G0635900
TraesCS5D03G0651700
TraesCS5D03G0705600
TraesCS5D03G0798800
TraesCS5D03G0805800
TraesCS5D03G0828200
TraesCS5D03G0866100
TraesCS5D03G0891500
TraesCS5D03G0893700
TraesCS5D03G0931600
TraesCS5D03G0935400
TraesCS5D03G0935700
TraesCS5D03G0950700
TraesCS5D03G0951800
TraesCS5D03G0983300
TraesCS5D03G1026600
TraesCS5D03G1057700
TraesCS5D03G1066500
TraesCS5D03G1067600
TraesCS5D03G1090800
TraesCS5D03G1094800
TraesCS5D03G1101600
TraesCS5D03G1114100
TraesCS5D03G1124900
TraesCS5D03G1125100
TraesCS5D03G1133500
TraesCS5D03G1159300
TraesCS5D03G1211900
TraesCS6A03G0038200
TraesCS6A03G0051000
TraesCS6A03G0106300
TraesCS6A03G0152600
TraesCS6A03G0160200
TraesCS6A03G0177500
TraesCS6A03G0192500
TraesCS6A03G0215300
TraesCS6A03G0218300
TraesCS6A03G0275100
TraesCS6A03G0308400
TraesCS6A03G0309300
TraesCS6A03G0342200
TraesCS6A03G0420200
TraesCS6A03G0423000
TraesCS6A03G0595700
TraesCS6A03G0614100
TraesCS6A03G0620900
TraesCS6A03G0635500
TraesCS6A03G0649200
TraesCS6A03G0659600
TraesCS6A03G0660500
TraesCS6A03G0677200
TraesCS6A03G0684600
TraesCS6A03G0699300
TraesCS6A03G0701400
TraesCS6A03G0708300
TraesCS6A03G0771800
TraesCS6A03G0779000
TraesCS6A03G0799300
TraesCS6A03G0804600
TraesCS6A03G0852000
TraesCS6A03G0856300
TraesCS6A03G0859300
TraesCS6A03G0871300
TraesCS6A03G0874500
TraesCS6A03G0963800
TraesCS6A03G0969200
TraesCS6A03G1014000
TraesCS6A03G1026200
TraesCS6A03G1045900
TraesCS6B03G0025300
TraesCS6B03G0033300
TraesCS6B03G0056200
TraesCS6B03G0071700
TraesCS6B03G0074200
TraesCS6B03G0076800
TraesCS6B03G0108200
TraesCS6B03G0108900
TraesCS6B03G0121200
TraesCS6B03G0147800
TraesCS6B03G0163600
TraesCS6B03G0215700
TraesCS6B03G0216500
TraesCS6B03G0265200
TraesCS6B03G0289700
TraesCS6B03G0305700
TraesCS6B03G0341700
TraesCS6B03G0363800
TraesCS6B03G0405500
TraesCS6B03G0437700
TraesCS6B03G0449300
TraesCS6B03G0489000
TraesCS6B03G0497600
TraesCS6B03G0509800
TraesCS6B03G0515700
TraesCS6B03G0533300
TraesCS6B03G0694900
TraesCS6B03G0715400
TraesCS6B03G0722300
TraesCS6B03G0773500
TraesCS6B03G0795200
TraesCS6B03G0824200
TraesCS6B03G0831000
TraesCS6B03G0861800
TraesCS6B03G0935300
TraesCS6B03G0936600
TraesCS6B03G0944500
TraesCS6B03G0945200
TraesCS6B03G0953300
TraesCS6B03G0969000
TraesCS6B03G1046800
TraesCS6B03G1095300
TraesCS6D03G0042700
TraesCS6D03G0051900
TraesCS6D03G0052000
TraesCS6D03G0078900
TraesCS6D03G0112400
TraesCS6D03G0113500
TraesCS6D03G0136800
TraesCS6D03G0157700
TraesCS6D03G0183600
TraesCS6D03G0202700
TraesCS6D03G0220100
TraesCS6D03G0223900
TraesCS6D03G0264200
TraesCS6D03G0269100
TraesCS6D03G0269200
TraesCS6D03G0283800
TraesCS6D03G0317300
TraesCS6D03G0321800
TraesCS6D03G0333000
TraesCS6D03G0343200
TraesCS6D03G0356600
TraesCS6D03G0366700
TraesCS6D03G0485500
TraesCS6D03G0485600
TraesCS6D03G0492400
TraesCS6D03G0526000
TraesCS6D03G0537200
TraesCS6D03G0566900
TraesCS6D03G0588500
TraesCS6D03G0595300
TraesCS6D03G0619900
TraesCS6D03G0659400
TraesCS6D03G0666500
TraesCS6D03G0667200
TraesCS6D03G0674800
TraesCS6D03G0680700
TraesCS6D03G0735600
TraesCS6D03G0738200
TraesCS6D03G0756400
TraesCS6D03G0782200
TraesCS6D03G0809600
TraesCS6D03G0884800
TraesCS6D03G0892800
TraesCS7A03G0066100
TraesCS7A03G0089500
TraesCS7A03G0131200
TraesCS7A03G0144600
TraesCS7A03G0209400
TraesCS7A03G0209500
TraesCS7A03G0243900
TraesCS7A03G0284700
TraesCS7A03G0343700
TraesCS7A03G0381800
TraesCS7A03G0387500
TraesCS7A03G0440500
TraesCS7A03G0440700
TraesCS7A03G0472400
TraesCS7A03G0482500
TraesCS7A03G0490700
TraesCS7A03G0532700
TraesCS7A03G0558300
TraesCS7A03G0564000
TraesCS7A03G0592100
TraesCS7A03G0609400
TraesCS7A03G0613600
TraesCS7A03G0618500
TraesCS7A03G0633400
TraesCS7A03G0642100
TraesCS7A03G0672200
TraesCS7A03G0679300
TraesCS7A03G0717900
TraesCS7A03G0753100
TraesCS7A03G0783500
TraesCS7A03G0793100
TraesCS7A03G0828400
TraesCS7A03G0835900
TraesCS7A03G0845400
TraesCS7A03G0847000
TraesCS7A03G0858700
TraesCS7A03G0874200
TraesCS7A03G0885500
TraesCS7A03G0916700
TraesCS7A03G0921600
TraesCS7A03G0997100
TraesCS7A03G1087700
TraesCS7A03G1112000
TraesCS7A03G1118400
TraesCS7A03G1126800
TraesCS7A03G1156600
TraesCS7A03G1357000
TraesCS7A03G1366200
TraesCS7A03G1388100
TraesCS7B03G0019500
TraesCS7B03G0043700
TraesCS7B03G0221000
TraesCS7B03G0236400
TraesCS7B03G0244200
TraesCS7B03G0270600
TraesCS7B03G0282300
TraesCS7B03G0348400
TraesCS7B03G0396300
TraesCS7B03G0458300
TraesCS7B03G0502500
TraesCS7B03G0560800
TraesCS7B03G0632800
TraesCS7B03G0657800
TraesCS7B03G0663800
TraesCS7B03G0693000
TraesCS7B03G0693100
TraesCS7B03G0764400
TraesCS7B03G0765500
TraesCS7B03G0882800
TraesCS7B03G0913500
TraesCS7B03G0980600
TraesCS7B03G0982400
TraesCS7B03G1055300
TraesCS7B03G1080900
TraesCS7B03G1087800
TraesCS7B03G1125600
TraesCS7B03G1138700
TraesCS7B03G1144100
TraesCS7B03G1159800
TraesCS7B03G1202400
TraesCS7B03G1227900
TraesCS7B03G1278900
TraesCS7B03G1279100
TraesCS7B03G1310400
TraesCS7B03G1310700
TraesCS7B03G1311200
TraesCS7B03G1340400
TraesCS7B03G1340500
TraesCS7D03G0022500
TraesCS7D03G0053500
TraesCS7D03G0062200
TraesCS7D03G0080900
TraesCS7D03G0112500
TraesCS7D03G0137200
TraesCS7D03G0169500
TraesCS7D03G0176900
TraesCS7D03G0219800
TraesCS7D03G0228400
TraesCS7D03G0245800
TraesCS7D03G0262700
TraesCS7D03G0298200
TraesCS7D03G0331700
TraesCS7D03G0414700
TraesCS7D03G0420300
TraesCS7D03G0441200
TraesCS7D03G0454900
TraesCS7D03G0458500
TraesCS7D03G0462400
TraesCS7D03G0467300
TraesCS7D03G0485800
TraesCS7D03G0505400
TraesCS7D03G0516500
TraesCS7D03G0543900
TraesCS7D03G0546100
TraesCS7D03G0548400
TraesCS7D03G0551500
TraesCS7D03G0606900
TraesCS7D03G0653600
TraesCS7D03G0733600
TraesCS7D03G0782000
TraesCS7D03G0790600
TraesCS7D03G0798500
TraesCS7D03G0801800
TraesCS7D03G0837200
TraesCS7D03G0848900
TraesCS7D03G0850500
TraesCS7D03G0872000
TraesCS7D03G0884200
TraesCS7D03G0923600
TraesCS7D03G0934000
TraesCS7D03G0984300
TraesCS7D03G0991600
TraesCS7D03G0992200
TraesCS7D03G0995300
TraesCS7D03G0995600
TraesCS7D03G1019800
TraesCS7D03G1052900
TraesCS7D03G1061200
TraesCS7D03G1073400
TraesCS7D03G1073600
TraesCS7D03G1176500
TraesCS7D03G1183700
TraesCS7D03G1246900
TraesCS7D03G1251300
TraesCS7D03G1285000
TraesCS7D03G1292300
TraesCS7D03G1305300
TraesCSU03G0018700
TraesCSU03G0074800
TraesCSU03G0329100
