## Supplementary material for "Root phenolics as potential drivers of preformed defenses and reduced disease susceptibility in a paradigm bread wheat mixture": Table S8

### Sheet: Legend
Table S8. Detailed list of genes used for analyzing transcriptional changes in Zymoseptoria tritici.
For each gene, the table provides the gene name and primer sequences.

### Sheet: Table S8
Target gene in Z. tritici	Forward primer	Reverse primer	Type of genes
18S	CGCAGCAAATCCCACGG	GCGCAGCTTCTTCCACTTTGAC	Housekeeping gene
β-tubuline	GCCCAGACAACTTCGTGTTC	ACGACATCGAGAACCTGGTC	Housekeeping gene
